# A Reference Atlas of the Human Dorsal Root Ganglion

**DOI:** 10.1101/2025.11.05.686654

**Authors:** Shamsuddin A. Bhuiyan, Saad S. Nagi, Ishwarya Sankaranarayanan, Evangelia Semizoglou, Dmitry Usoskin, Lite Yang, Huasheng Yu, Asta Arendt-Tranholm, Zachariah Bertels, Parth Bhatia, Otmane Bouchatta, Kevin Boyer, Anna Cervantes, Joshua Chalif, Himanshu Chintalapudi, Anthony Cicalo, Bryan Copits, Caitlin Cronin, Michele Curatolo, Xianjun Dong, Patrick M. Dougherty, Adam Dourson, Geoffrey Funk, Katherin Gabriel, Dustin S. Griesemer, Hong Guo, Prashant Gupta, Christoph Hofstetter, Peter Horton, Amanda Hsieh, Nikhil Nageshwar Inturi, Aakanksha Jain, Selwyn Jayakar, Benjamin Johnston, Rebecca Kim, Doris Krauter, Jussi Kupari, John Lemen, Joseph B. Lesnak, Weiqiang Liu, Iris Lopez, Yi Lu, Hannah J. MacMillan, Khadijah Mazhar, Pauline Meriau, Jeffrey R. Moffitt, Marisol Mancilla Moreno, Juliet M. Mwirigi, Huma Naz, Jayden O’Brein, Maria Payne, John Del Rosario, Sarah F. Rosen, Stephanie Shiers, Ebenezer Simpson, Richard Slivicki, James R. Stone, Diana Tavares-Ferreira, Megan Uhelski, Clifford J. Woolf, Qingru Xu, Jiwon Yi, Muhammad Saad Yousuf, Difei Zhu, Valeria Cavalli, Guoyan Zhao, Håkan Olausson, Patrik Ernfors, Robert W. Gereau, Wenqin Luo, Theodore J. Price, William Renthal, NIH PRECISION Human Pain Network

**Affiliations:** Department of Neurology, Brigham and Women’s Hospital and Harvard Medical School. Boston, MA, USA; Department of Biomedical and Clinical Sciences, Linköping University, Linköping, Sweden; Department of Neuroscience and Center for Advanced Pain Studies, University of Texas at Dallas, Richardson, TX, USA; Department of Medical Biochemistry and Biophysics, Division of Molecular Neurobiology, Karolinska Institute, Stockholm, Sweden; Washington University Pain Center and Department of Anesthesiology, Washington University School of Medicine, St Louis, Missouri 63110, USA; Department of Neuroscience, Perelman School of Medicine, University of Pennsylvania, Philadelphia, PA, USA; Department of Genetics, Washington University School of Medicine, St Louis, Missouri 63110, USA; Southwest Transplant Alliance, Dallas, TX, USA; Department of Neurosurgery, Brigham and Women’s Hospital and Harvard Medical School. Boston, MA, USA; Department of Neurology, Yale School of Medicine, Yale University, 100 College St, New Haven, CT, USA; Department of Anesthesiology and Pain Medicine, University of Washington, Seattle, WA, USA; Department of Pain Medicine, University of Texas MD Anderson Cancer Center, Houston, TX, USA; Department of Anesthesiology, Brigham and Women’s Hospital and Harvard Medical School. Boston, MA, USA; F.M. Kirby Neurobiology Center and Department of Neurobiology, Boston Children’s Hospital and Harvard Medical School, Boston, MA 02115, USA; Department of Neuroscience, Washington University School of Medicine, St. Louis, MO, USA; Program in Cellular and Molecular Medicine and Department of Microbiology, Boston Children’s Hospital and Harvard Medical School, Boston, MA, USA; Department of Microbiology, Blavatnik Institute, Harvard Medical School, Boston, MA, USA; Department of Pathology, Massachusetts General Hospital and Harvard Medical School, Boston, MA, USA; Department of Genetics and Department of Neurology, Hope Center for Neurological Disorders, Washington University School of Medicine, St Louis, Missouri 63110, USA

**Author notes:** equal contribution listed alphabetically (Shamsuddin A. Bhuiyan, Saad S. Nagi, Ishwarya Sankaranarayanan, Evangelia Semizoglou, Dmitry Usoskin, Lite Yang, Huasheng Yu). senior authors (Valeria Cavalli, Guoyan Zhao, Håkan Olausson, Patrik Ernfors, Robert W. Gereau, Wenqin Luo, Theodore J. Price, William Renthal).

## Abstract

Somatosensory perception largely emerges from diverse peripheral sensory neurons whose cell bodies reside in dorsal root ganglia (DRG). Damage or dysfunction of DRG neurons is a major cause of chronic pain and sensory loss. In mice, deep single-cell transcriptomic profiling and genetically defined models have offered important clues into DRG function, but in humans, the cellular and molecular landscape of DRG neurons remains less understood. Here, we constructed a reference cell atlas of the human DRG by profiling transcriptomes of cells and nuclei from 126 donors sampled across cervical, thoracic, and lumbar DRGs. This atlas resolves 22 neuronal subtypes, including known and previously unrecognized subtypes linked to nociception, mechanosensation, thermosensation, and proprioception, as well as 10 types of non-neuronal cells. Cross-species integration, spatial transcriptomics, and microneurography enabled cell-type-specific comparisons of soma size and conduction velocity between species. Human DRG somata are larger across all cell types than their mouse counterparts, and the conduction velocities of human hair follicle innervating A-fibers are faster than in mice, suggesting a functional shift in rapid mechanical detection in humans. This integrated human DRG reference cell atlas provides a resource for exploring new molecular and physiological features of human DRG, which could help identify new strategies for treating chronic pain and other diseases of the peripheral nervous system.
