## Supplementary material for "A Reference Atlas of the Human Dorsal Root Ganglion": Table S1

Sample_ID	Level	Age	Sex	Ethnicity	COD	Center
19	C2	86	M	White	AliveSurgDonor	UTD
22	C2	61	M	White	AliveSurgDonor	UTD
28	C2	78	F	Unknown	AliveSurgDonor	UTD
146T9R	T9	59	M	White	AliveSurgDonor	UTD
155T8R	T8	73	M	Unknown	AliveSurgDonor	UTD
156T8L	T8	28	F	Unknown	AliveSurgDonor	UTD
159T2R	T2	57	F	Unknown	AliveSurgDonor	UTD
161T11L	T11	61	M	Unknown	AliveSurgDonor	UTD
169T3R	T3	Unknown	Unknown	Unknown	AliveSurgDonor	UTD
16AL	C2	64	M	White	AliveSurgDonor	UTD
171T7R	T7	Unknown	Unknown	Unknown	AliveSurgDonor	UTD
27AR	C2	79	F	White	AliveSurgDonor	UTD
32AR	C2	71	F	White	AliveSurgDonor	UTD
38AR	C2	65	F	White	AliveSurgDonor	UTD
40AR	C2	74	F	White	AliveSurgDonor	UTD
50AL	C2	56	M	White	AliveSurgDonor	UTD
9AL	C2	84	M	White	AliveSurgDonor	UTD
UTD-DN0020	L4	61	F	White	CardiacArrest	UTD
UTD-DN0037	L3	69	M	Black	Stroke	UTD
UTD-DN0038	L5	73	F	Hispanic	Stroke	UTD
UTD-DN0070	L1	64	F	Black	Stroke	UTD
UTD-DN0074	L3	20	M	Black	HeadTrauma	UTD
UTD-DN0097	L3	22	M	White	HeadTrauma	UTD
UTD-DN0100	L5	37	M	White	DrugOverdose	UTD
UTD-DN0101	L4	32	M	White	HeadTrauma	UTD
UTD-DN0110	L4	60	F	White	ICB	UTD
UTD-DN0111	L4	29	M	Hispanic	DrugOverdose	UTD
UTD-DN0119	L4	50	F	Hispanic	DrugOverdose	UTD
UTD-DN0120	L4	27	M	Black	CardiacArrest	UTD
UTD-DN0122_A	L2	19	F	Hispanic	DrugOverdose	UTD
UTD-DN0122_B	T12	19	F	Hispanic	DrugOverdose	UTD
UTD-DN0125	L4	21	M	Hispanic	HeadTrauma	UTD
UTD-DN0127	L4	13	F	White	HeadTrauma	UTD
UTD-DN0150	L1	17	F	White	HeadTrauma	UTD
UTD-DN0143	L5	31	M	Hispanic	DrugOverdose	UTD
UTD-DN0146	L2	75	F	White	HeadTrauma	UTD
UTD-DN0155	L5	20	F	Hispanic	HeadTrauma	UTD
UTD-DN0164	L2	72	F	White	HeadTrauma	UTD
UTD-DN0214	L2	75	M	White	Stroke	UTD
UTD-DN0217	L1	1.17	M	White	unknown	UTD
UTD-DN0227	L5	45	F	White	Stroke	UTD
UTD-DN0234	L5	37	M	White	Stroke	UTD
UTD-DN0238	T12	58	F	White	unknown	UTD
UTD-DN0241	L1	0.17	F	White	Stroke	UTD
UTD-DN0264	L1	71	F	White	Stroke	UTD
UTD-DN0268	T12	70	F	White	HeadTrauma	UTD
UTD-DN0270	T11	62	F	White	unknown	UTD
UTD-DN0296	L3	14	F	White	HeadTrauma	UTD
1	L5/T12	61	F	White	unknown	UPenn
2	L2/T11	56	F	White	unknown	UPenn
3	L3/T12	23	M	White	unknown	UPenn
G-128	T11	>90	M	UNK	diffuse acute bronchopneumonia with diffuse alveolar damage, likely due to aspiration	HMS
G-128	T11	>90	M	UNK	diffuse acute bronchopneumonia with diffuse alveolar damage, likely due to aspiration	HMS
G-131	L2	52	F	W-NH	In summary, the cause of death may be related to the cardiomyopathic changes in the heart.	HMS
G-131	L2	52	F	W-NH	In summary, the cause of death may be related to the cardiomyopathic changes in the heart.	HMS
G-131	L2	52	F	W-NH	In summary, the cause of death may be related to the cardiomyopathic changes in the heart.	HMS
G-131	L2	52	F	W-NH	In summary, the cause of death may be related to the cardiomyopathic changes in the heart.	HMS
G-134	L1	77	M	UNK	The cause of death is concluded to be acute bronchopneumonia and bacteremia, possibly superimposed on COVID-19, complicating dementia.	HMS
G-134	L1	77	M	UNK	The cause of death is concluded to be acute bronchopneumonia and bacteremia, possibly superimposed on COVID-19, complicating dementia.	HMS
G-134	L1	77	M	UNK	The cause of death is concluded to be acute bronchopneumonia and bacteremia, possibly superimposed on COVID-19, complicating dementia.	HMS
G-134	L1	77	M	UNK	The cause of death is concluded to be acute bronchopneumonia and bacteremia, possibly superimposed on COVID-19, complicating dementia.	HMS
G-143	L5	85	F	W-NH	In summary, the cause of death for this patient is neurodegenerative disease complicated by aspiration pneumonia.	HMS
G-143	L5	85	F	W-NH	In summary, the cause of death for this patient is neurodegenerative disease complicated by aspiration pneumonia.	HMS
G-150	T6	85	M	UNK	In summary, the cause of death for this patient is myocarditis complicated by pancreatitis and diverticulitis.	HMS
G-150	T6	85	M	UNK	In summary, the cause of death for this patient is myocarditis complicated by pancreatitis and diverticulitis.	HMS
G-153	L1	72	M	UNK	The cause of the death is favored to be an acute cardiac event arising in the setting of sepsis complicating ischemic cardiomyopathy with severe coronary artery disease.	HMS
G-153	L1	72	M	UNK	The cause of the death is favored to be an acute cardiac event arising in the setting of sepsis complicating ischemic cardiomyopathy with severe coronary artery disease.	HMS
G-154	L1	63	M	UNK	The cause of death is concluded to be diffuse alveolar damage (likely COVID-19-related) with superimposed acute bronchopneumonia, complicated by a large right pleural effusion arising in the setting of decompensated cirrhosis.	HMS
G-154	L1	63	M	UNK	The cause of death is concluded to be diffuse alveolar damage (likely COVID-19-related) with superimposed acute bronchopneumonia, complicated by a large right pleural effusion arising in the setting of decompensated cirrhosis.	HMS
G-155	unspecified	88	F	W-NH	The cause of death is concluded to be septic shock arising in the setting of bladder perforation secondary to necrotizing cystitis.	HMS
G-155	unspecified	88	F	W-NH	The cause of death is concluded to be septic shock arising in the setting of bladder perforation secondary to necrotizing cystitis.	HMS
G-155	unspecified	88	F	W-NH	The cause of death is concluded to be septic shock arising in the setting of bladder perforation secondary to necrotizing cystitis.	HMS
G-155	unspecified	88	F	W-NH	The cause of death is concluded to be septic shock arising in the setting of bladder perforation secondary to necrotizing cystitis.	HMS
G-158	NA	79	F	UNK	not given/ neuropathology assigned only.	HMS
G-158	NA	79	F	UNK	not given/ neuropathology assigned only.	HMS
G-158	NA	79	F	UNK	not given/ neuropathology assigned only.	HMS
G-158	NA	79	F	UNK	not given/ neuropathology assigned only.	HMS
G-162	NA	89	M	W-NH	In summary, the cause of death is acute bronchopneumonia.	HMS
G-162	NA	89	M	W-NH	In summary, the cause of death is acute bronchopneumonia.	HMS
G-167	NA	67	M	UNK	Gross examination revealed intraventricular hemorrhage filling the bilateral lateral ventricles and extending throughout the ventricular system which represents the acute cause of death. The focal lung fibrosis is attributed to remote COVID pneumonia.	HMS
G-167	NA	67	M	UNK	Gross examination revealed intraventricular hemorrhage filling the bilateral lateral ventricles and extending throughout the ventricular system which represents the acute cause of death. The focal lung fibrosis is attributed to remote COVID pneumonia.	HMS
G-172	L5	74	F	W-NH	The cause of death is concluded to be cardiac failure secondary to pulmonary artery intimal sarcoma complicated by gastrointestinal bleeding and pneumonia.	HMS
G-172	L5	74	F	W-NH	The cause of death is concluded to be cardiac failure secondary to pulmonary artery intimal sarcoma complicated by gastrointestinal bleeding and pneumonia.	HMS
G-173	L3	59	F	W-NH	The cause of death is concluded to be metastatic breast adenocarcinoma.	HMS
G-173	L3	59	F	W-NH	The cause of death is concluded to be metastatic breast adenocarcinoma.	HMS
G-173	L3	59	F	W-NH	The cause of death is concluded to be metastatic breast adenocarcinoma.	HMS
G-173	L3	59	F	W-NH	The cause of death is concluded to be metastatic breast adenocarcinoma.	HMS
G-173	L3	59	F	W-NH	The cause of death is concluded to be metastatic breast adenocarcinoma.	HMS
G-173	L3	59	F	W-NH	The cause of death is concluded to be metastatic breast adenocarcinoma.	HMS
G-175	L5	47	M	UNK	In summary, the cause of death for this patient is intracranial bleed.	HMS
G-175	L5	47	M	UNK	In summary, the cause of death for this patient is intracranial bleed.	HMS
G-175	L5	47	M	UNK	In summary, the cause of death for this patient is intracranial bleed.	HMS
G-175	L5	47	M	UNK	In summary, the cause of death for this patient is intracranial bleed.	HMS
G-181	L5	62	M	W-NH	In summary, the cause of death for this patient is nonischemic cardiomyopathy.	HMS
G-181	L5	62	M	W-NH	In summary, the cause of death for this patient is nonischemic cardiomyopathy.	HMS
G-181	L5	62	M	W-NH	In summary, the cause of death for this patient is nonischemic cardiomyopathy.	HMS
G-181	L5	62	M	W-NH	In summary, the cause of death for this patient is nonischemic cardiomyopathy.	HMS
G-181	L5	62	M	W-NH	In summary, the cause of death for this patient is nonischemic cardiomyopathy.	HMS
G-181	L5	62	M	W-NH	In summary, the cause of death for this patient is nonischemic cardiomyopathy.	HMS
G-182	L5	52	F	W-NH	The cause of death is likely due to acute bronchopneumonia in the setting of a history of SIADH-related hyponatremia and widely metastatic pancreatic adenocarcinoma.	HMS
G-182	L5	52	F	W-NH	The cause of death is likely due to acute bronchopneumonia in the setting of a history of SIADH-related hyponatremia and widely metastatic pancreatic adenocarcinoma.	HMS
G-182	L5	52	F	W-NH	The cause of death is likely due to acute bronchopneumonia in the setting of a history of SIADH-related hyponatremia and widely metastatic pancreatic adenocarcinoma.	HMS
G-182	L5	52	F	W-NH	The cause of death is likely due to acute bronchopneumonia in the setting of a history of SIADH-related hyponatremia and widely metastatic pancreatic adenocarcinoma.	HMS
G-194	NA	30	M	W-HISP	In summary, the cause of death for this patient is complications of pancreatitis.	HMS
G-194	NA	30	M	W-HISP	In summary, the cause of death for this patient is complications of pancreatitis.	HMS
G-198	NA	65	M	W-NH	not given/ neuropathology assigned only.	HMS
G-198	NA	65	M	W-NH	not given/ neuropathology assigned only.	HMS
G-204	NA	71	M	W-NH	In summary, the cause of death for this patient is decompensated heart failure and hypoxemic respiratory failure due to end-stage lung disease due to pulmonary fibrosis and COPD/emphysema.	HMS
G-204	NA	71	M	W-NH	In summary, the cause of death for this patient is decompensated heart failure and hypoxemic respiratory failure due to end-stage lung disease due to pulmonary fibrosis and COPD/emphysema.	HMS
G-210	L4	76	M	W-HISP	Discussion of the cause of death is deferred to the medical examiner's office. The heart was enlarged with left ventricular hypertrophy.	HMS
G-210	L4	76	M	W-HISP	Discussion of the cause of death is deferred to the medical examiner's office. The heart was enlarged with left ventricular hypertrophy.	HMS
G-210	L4	76	M	W-HISP	Discussion of the cause of death is deferred to the medical examiner's office. The heart was enlarged with left ventricular hypertrophy.	HMS
G-217	L5	76	M	Haitian	In summary, Mr. Jacquet‚Äôs cause of death is subarachnoid hemorrhage with additional contributing factors including subsegmental pulmonary emboli and bilateral lobar pneumonia. Please see the separate neuropathology report for additional findings.	HMS
G-217	L5	76	M	Haitian	In summary, Mr. Jacquet‚Äôs cause of death is subarachnoid hemorrhage with additional contributing factors including subsegmental pulmonary emboli and bilateral lobar pneumonia. Please see the separate neuropathology report for additional findings.	HMS
G-217	L5	76	M	Haitian	In summary, Mr. Jacquet‚Äôs cause of death is subarachnoid hemorrhage with additional contributing factors including subsegmental pulmonary emboli and bilateral lobar pneumonia. Please see the separate neuropathology report for additional findings.	HMS
G-218	L5	65	M	W-NH	The cause of death was most likely secondary to cardiac arrhythmia in the setting of ischemic heart disease and atherosclerotic coronary artery disease, particularly in the context of a remote left anterior ventricular/septal infarct which may predispose to conduction abnormalities. Additional contributing factors include metastatic lung adenocarcinoma and aortic atherosclerosis.	HMS
G-218	L5	65	M	W-NH	The cause of death was most likely secondary to cardiac arrhythmia in the setting of ischemic heart disease and atherosclerotic coronary artery disease, particularly in the context of a remote left anterior ventricular/septal infarct which may predispose to conduction abnormalities. Additional contributing factors include metastatic lung adenocarcinoma and aortic atherosclerosis.	HMS
G-218	L5	65	M	W-NH	The cause of death was most likely secondary to cardiac arrhythmia in the setting of ischemic heart disease and atherosclerotic coronary artery disease, particularly in the context of a remote left anterior ventricular/septal infarct which may predispose to conduction abnormalities. Additional contributing factors include metastatic lung adenocarcinoma and aortic atherosclerosis.	HMS
G-219	L4	67	F	W-NH	In summary, Ms. Fesko's cause of death is aspiration pneumonia. Additional contributing factors include clinical history of amyotrophic lateral sclerosis and cachexia.	HMS
G-219	L4	67	F	W-NH	In summary, Ms. Fesko's cause of death is aspiration pneumonia. Additional contributing factors include clinical history of amyotrophic lateral sclerosis and cachexia.	HMS
G-246	L5	63	M	UNK	The cause of death is concluded to be brainstem and cerebella ischemia secondary to rupture of a right posterior inferior cerebellar artery aneurysm, complicating systemic aspergillosis	HMS
G-246	L5	63	M	UNK	The cause of death is concluded to be brainstem and cerebella ischemia secondary to rupture of a right posterior inferior cerebellar artery aneurysm, complicating systemic aspergillosis	HMS
G-246	L5	63	M	UNK	The cause of death is concluded to be brainstem and cerebella ischemia secondary to rupture of a right posterior inferior cerebellar artery aneurysm, complicating systemic aspergillosis	HMS
G-255	L5	64	F	AA	In summary, the cause of death for this patient is metastatic endocervical adenocarcinoma.	HMS
G-255	L5	64	F	AA	In summary, the cause of death for this patient is metastatic endocervical adenocarcinoma.	HMS
G-255	L5	64	F	AA	In summary, the cause of death for this patient is metastatic endocervical adenocarcinoma.	HMS
G-256	L5	46	F	W-NH	In summary, the cause of death for this patient is pneumonia in the setting of a neurodegenerative disorder.	HMS
G-256	L5	46	F	W-NH	In summary, the cause of death for this patient is pneumonia in the setting of a neurodegenerative disorder.	HMS
G-260	L5	62	F	AA	The cause of death was likely multifactorial in the setting of moderate to severe cardiovascular disease, severe end stage renal disease, hepatic dysfunction, infection, coagulopathy, and malnutrition.	HMS
G-260	L5	62	F	AA	The cause of death was likely multifactorial in the setting of moderate to severe cardiovascular disease, severe end stage renal disease, hepatic dysfunction, infection, coagulopathy, and malnutrition.	HMS
G-260	L5	62	F	AA	The cause of death was likely multifactorial in the setting of moderate to severe cardiovascular disease, severe end stage renal disease, hepatic dysfunction, infection, coagulopathy, and malnutrition.	HMS
G-260	L5	62	F	AA	The cause of death was likely multifactorial in the setting of moderate to severe cardiovascular disease, severe end stage renal disease, hepatic dysfunction, infection, coagulopathy, and malnutrition.	HMS
G-266	L5	68	F	UNK	The cause of death in this case is attributed to poorly differentiated lung adenocarcinoma with extensive multifocal and pneumonic spread, visceral pleural carcinomatosis, and metastatic involvement of the heart and coagulopathy.	HMS
G-266	L5	68	F	UNK	The cause of death in this case is attributed to poorly differentiated lung adenocarcinoma with extensive multifocal and pneumonic spread, visceral pleural carcinomatosis, and metastatic involvement of the heart and coagulopathy.	HMS
G-266	L5	68	F	UNK	The cause of death in this case is attributed to poorly differentiated lung adenocarcinoma with extensive multifocal and pneumonic spread, visceral pleural carcinomatosis, and metastatic involvement of the heart and coagulopathy.	HMS
G-266	L5	68	F	UNK	The cause of death in this case is attributed to poorly differentiated lung adenocarcinoma with extensive multifocal and pneumonic spread, visceral pleural carcinomatosis, and metastatic involvement of the heart and coagulopathy.	HMS
G-270	L5	69	F	W-NH	The cause of death is bronchopneumonia in the setting of dementia.	HMS
G-270	L5	69	F	W-NH	The cause of death is bronchopneumonia in the setting of dementia.	HMS
G-270	L5	69	F	W-NH	The cause of death is bronchopneumonia in the setting of dementia.	HMS
G-270	L5	69	F	W-NH	The cause of death is bronchopneumonia in the setting of dementia.	HMS
G-271	L5	76	F	W-HISP	The proximal cause of death is pulmonary emboli in the setting of advanced diabetic nephropathy and dementia.	HMS
G-271	L5	76	F	W-HISP	The proximal cause of death is pulmonary emboli in the setting of advanced diabetic nephropathy and dementia.	HMS
G-271	L5	76	F	W-HISP	The proximal cause of death is pulmonary emboli in the setting of advanced diabetic nephropathy and dementia.	HMS
G-271	L5	76	F	W-HISP	The proximal cause of death is pulmonary emboli in the setting of advanced diabetic nephropathy and dementia.	HMS
G-280	L5	71	M	W-NH	In summary, the cause of death for this patient is metastatic cholangiocarcinoma.	HMS
G-280	L5	71	M	W-NH	In summary, the cause of death for this patient is metastatic cholangiocarcinoma.	HMS
G-282	L5	73	M	W-NH	In summary, the cause of death for this patient is interstitial lung disease.	HMS
G-282	L5	73	M	W-NH	In summary, the cause of death for this patient is interstitial lung disease.	HMS
G-282	L5	73	M	W-NH	In summary, the cause of death for this patient is interstitial lung disease.	HMS
G-284	L4	77	M	UNK	The cause of death is concluded to be lymphocytic myocarditis leading to cardiogenic shock and multiorgan failure.	HMS
G-284	L4	77	M	UNK	The cause of death is concluded to be lymphocytic myocarditis leading to cardiogenic shock and multiorgan failure.	HMS
UTDG224	L5	20	M	W-NH		HMS
UTDG225	L5	31	M	W-NH		HMS
UTDG226	L5	54	M	W-NH		HMS
G-227	NA	54	M	BLACK		HMS
UTDG233	NA	25	F	BLACK		HMS
G-236	NA	52	F	W-HISP		HMS
sub-20210629	L3	23 years	Male	white	Head trauma/MVA	WashU
sub-20210519	Unknown	56 years	Female	Black	Anoxia/OD	WashU
sub-20220725	Unknown	59 years	Male	White	Anoxia (MVA)	WashU
sub-20220418	L2	26 years	Male	Black	Anoxia (natural Causes)	WashU
sub-20220805	L3	31 years	Male	White	Anoxia (natural causes)	WashU
sub-20220221	L1	42 years	Male	White	Head Trauma (Blunt object) (Subdermal Hemorrhage)	WashU
sub-20220916	L3	58 years	Female	not-asked	Cerebrovascular/Stroke (CAH/ICH)	WashU
