## Supplementary material for "A Reference Atlas of the Human Dorsal Root Ganglion": Table S13

### Sheet: Sheet1
Cell type	Markers	Secondary markers
Ab-LTMR.NSG2	ADCYAP1R1,HMCN2,NSG2	PTGFR,HS3ST4,STXBP5,CSMD3,RGS5
Ab-LTMR.LGI2	ADCYAP1R1,LGI2	PTGFR,CHRNA7,CHODL
Ab-LTMR.ETV1	ADCYAP1R1,ETV1,TPI1	PTGFR,GAPDH
A-PEP.NTRK3/S100A16	S100A16,GRM8,SCN10A	KCNS1,LINGO4,NTRK3
Ab-LTMR.CCKAR	CACNA1H, CCKAR	F10
A-LTMR.TAC3	CACNA1H,TAC3	ANKRD36B,PDIA2,COL7A1,RTEL1
ATF3	ATF3,PENK,UCN
C-LTMR.CDH9	CASQ2, CDH9
C-NP.MRGPRX1/GFRA2	MRGPRD,MRGPRX1,GFRA2
C-NP.MRGPRX1/MRGPRX4	MRGPRD,MRGPRX1,MRGPRX4,PTAFR
A-PEP.CHRNA7/SLC18A3	CALCA,CHRNA7
A-PEP.CHRNA7/SLC18A3	CALCA,KIT	SCGN,TAC1negative
A-PEP.SCGN/ADRA2C	CALCA,AGT
C-NP.SST/CCK	SST,CCK
C-PEP.TAC1/CACNG5	CALCA,TAC1,TRPA1,P2RY12,CACNG5
C-PEP.TAC1/CHRNA3	CALCA,TAC1,TRPA1,ADORA1
A-Propr.HAPLN4	RUNX3,PVALB,PCDH8	FSTL4,SNTG1,PAPPA2
A-Propr.EPHA3	RUNX3,PVALB,ALDH1A2,CALB2	HAPLN4
A-Propr.PCDH8	RUNX3,PVALB,C1QL2
C-Thermo.TRPM8	TRPM8, STUM, FOXP2,STUM
C-PEP.ADORA2B	CALCA,TAC1,TRPA1,NTRK2,ADAM12,GRIA1
C-Thermo.RXFP1	RXFP1,ESR1,TRPV1,FOXP2
