## Supplementary material for "A Reference Atlas of the Human Dorsal Root Ganglion": Table S6

cell_type	n_obs	pseudo_r2	AIC	shapiro_p
A-PEP.KIT	30	0.529924372	-111.9885631	0.477839943
A-LTMR.TAC3	30	0.69615094	-165.7021691	0.654769762
A-Propr.EPHA3	30	0.47853753	-222.8968691	0.300246036
C-Thermo.TRPM8	30	0.655667074	-208.6225408	0.285278509
C-NP.SST	30	0.706557218	-109.5880025	0.228615281
C-NP.MRGPRX1/GFRA2	30	0.360751454	-59.3520295	0.736105703
A-PEP.CHRNA7/SLC18A3	30	0.467735576	-134.7217502	0.800523994
A-PEP.SCGN/ADRA2C	30	0.626003498	-122.5762459	0.006316388
A-Propr.PCDH8	30	0.381573322	-196.996045	0.762383193
A-PEP.NTRK3/S100A16	30	0.271741822	-153.8759609	0.361426034
ATF3	30	0.263936041	-163.0180957	0.225470423
A-Propr.HAPLN4	30	0.538441098	-147.0046031	0.169915558
C-PEP.TAC1/CHRNA3	30	0.483364058	-125.7358882	0.003201032
C-PEP.TAC1/CACNG5	30	0.140082788	-54.15864075	0.014230043
Ab-LTMR.LGI2	30	0.41773085	-212.3149674	0.262709387
Ab-LTMR.ETV1	30	0.323775908	-138.1539289	0.50516815
Ab-LTMR.CCKAR	30	0.486167274	-142.4826029	0.700679719
Ab-LTMR.NSG2	30	0.295280148	-135.6830429	0.377119394
C-Thermo.RXFP1	30	0.869351394	-230.1013687	0.550277156
C-NP.MRGPRX1/MRGPRX4	30	0.562779685	-127.6024543	0.632722717
C-PEP.ADORA2B	30	0.318657211	-210.5586498	0.528963507
C-LTMR.CDH9	30	0.44575462	-220.1750271	0.195177595
