## Supplementary material for "A Reference Atlas of the Human Dorsal Root Ganglion": Table S12

### Sheet: Sheet1
U19 Atlas	Krauter et al., 2025	Qi et al., 2024	Bhuiyan et al., 2024	Yu et al., 2025	Tavares-Ferriera et al., 2021	Wu et al., 2021 (Pvalb-cre)
C-Thermo.TRPM8	TRPM8.1, TRPM8.2	C-Cold (TRPM8)	Trpm8	hTRPM8	Cold nociceptors	NA
C-Thermo.RXFP1	Rxfp1	C-Cold (TRPM8)	Rxfp1	NA	Cold nociceptors	NA
C-LTMR.CDH9	C.LTMR	C-LTMRs	Th	hC.LTMR	Putative C-LTMRs	NA
C-NP.MRGPRX1/GFRA2	NP1	C-HTMR/HEAT (MRGPRD)	Mrgprd	hNP1	Pruritogen receptor enriched	NA
C-NP.MRGPRX1/MRGPRX4	NP2.2,NP2.1	C-HTMR/Heat (MRGPRB4), C-HTMR/Heat (MRGPRA3)	Mrgpra3+Trpv1,Mrgpra3+Mrgprb4	hNP2	Pruritogen receptor enriched	NA
C-NP.SST/CCK	NP3	C-HTMR/Heat (CYSLTR2/SST)	Sst	hSST	Putative silent nociceptors	NA
C-PEP.TAC1/CHRNA3	PEP1.3,PEP1.4	CGRP-Epsilon, CGRP-Gamma	Calca+Adra2a,Calca+Oprk1	hPEP.TRPV1/A1.2	TRPA1+ nociceptors	NA
C-PEP.TAC1/CACNG5	PEP1.1	C-Heat (SSTR2)	Calca+Sstr2	hPEP.TRPV1/A1.1	TRPA1+ nociceptors	NA
C-PEP.ADORA2B	PEP1.2	CGRP-Iota	Calca+Dcn	NA	TRPA1+ nociceptors	NA
A-PEP.SCGN/ADRA2C	PEP3.2	Ad-HTMR (BMPR1B)	Calca+Bmpr1b	hPEP.PIEZOh	Ad-HTMRs	NA
A-PEP.CHRNA7/SLC18A3	PEP2.1	Ad-HTMR/Heat (SMR2)	Calca+Smr2	hPEP.CHRNA7	Ad-HTMRs	NA
A-PEP.KIT	PEP3.1	Ad-HTMR (BMPR1B)	Calca+Bmpr1b	hPEP.KIT	Ad-HTMRs	NA
A-PEP.NTRK3/S100A16	PEP2.2	Ab SA1-LTMRs,Ab field-LTMRs	Ntrk3high+S100a16	hPEP.NTRK3	Putative Ab nociceptors	NA
Ab-LTMR.CCKAR	Ad.LTMR	Ad-LTMR	Ntrk3low+Ntrk2	hAb.LTMR(HF).CCKAR	Ad-LTMRs	NA
A-LTMR.TAC3	PEP1.1b	Ad-LTMR	Ntrk3low+Ntrk2	hAb.LTMR(HF).TAC3		NA
Ab-LTMR.ETV1	Ab.RA.LTMRs	Ab RA-LTMRs	Ntrk3high+Ntrk2	hAb.LTMR.ETV1	Ab.RA.LTMRs	NA
Ab-LTMR.LGI2	Ab.RA.LTMRs	Ab RA-LTMRs	Ntrk3high+Ntrk2	hAb.LTMR.GFRA2	Ab.SA.LTMRs	NA
Ab-LTMR.NSG2	Ab.SA.Field	Ab SA1-LTMRs,Ab field-LTMRs	Ntrk3high+S100a16	hAb.LTMR.PTGFR	Ab.SA.LTMRs	NA
A-Propr.HAPLN4	Proprioceptor	proprioceptors	Pvalb	hPropr.CALB2	Proprioceptors	Type Ia
A-Propr.EPHA3	Proprioceptor	proprioceptors	Pvalb	hPropr.EPHA3	Proprioceptors	Type II
A-Propr.PCDH8	Proprioceptor	proprioceptors	Pvalb	hPropr.PCDH8	Proprioceptors	Type Ib
ATF3	Atf3	unknown	Atf3	hATF3	PENK+ nociceptors	NA
