## Supplementary material for "A Reference Atlas of the Human Dorsal Root Ganglion": Table S7

Cervical	APOD,"MBP","LPL","CCNI","FABP7","VSNL1","S100B","EIF1B","CALM2","NDUFA5"
Thoracic	GAPDH,"SNHG14","MALAT1","RN7SL3","NEAT1","MEG8","TMEM233","TMEM233","TXN","TPI1",
Lumbar	TAC1,"ALDOA","VGF","ADCYAP1","NPTX2","LDLR","ACHE","GAL","HOXA10"
