## Supplementary material for "A Reference Atlas of the Human Dorsal Root Ganglion": Table S5

Gene	Ensembl ID	Technology
PRDM12	ENSG00000130711	XENIUM
MRGPRX2	ENSG00000183695	XENIUM
TUBB3	ENSG00000258947	XENIUM
ACSM3	ENSG00000005187	XENIUM
ACTA1	ENSG00000143632	XENIUM
ACTA2	ENSG00000107796	XENIUM
ACVR1	ENSG00000115170	XENIUM
ACVR2A	ENSG00000121989	XENIUM
ADGRB3	ENSG00000135298	XENIUM
ADGRD1	ENSG00000111452	XENIUM
ADGRG2	ENSG00000173698	XENIUM
ADM	ENSG00000148926	XENIUM
ADORA2B	ENSG00000170425	XENIUM
AKR1C2	ENSG00000151632	XENIUM
ANKRD18A	ENSG00000180071	XENIUM
ANKRD37	ENSG00000186352	XENIUM
ANO3	ENSG00000134343	XENIUM
ANXA3	ENSG00000138772	XENIUM
APOD	ENSG00000189058	XENIUM
AQP1	ENSG00000240583	XENIUM
AQP4	ENSG00000171885	XENIUM
AQP7	ENSG00000165269	XENIUM
AREG	ENSG00000109321	XENIUM
ARTN	ENSG00000117407	XENIUM
ASIC1	ENSG00000110881	XENIUM
ASIC3	ENSG00000213199	XENIUM
ATF3	ENSG00000162772	XENIUM
ATP2B4	ENSG00000058668	XENIUM
BAIAP2L1	ENSG00000006453	XENIUM
BCHE	ENSG00000114200	XENIUM
BHLHE40	ENSG00000134107	XENIUM
BMP7	ENSG00000101144	XENIUM
BMP8B	ENSG00000116985	XENIUM
BMPR1A	ENSG00000107779	XENIUM
BMPR2	ENSG00000204217	XENIUM
C1QA	ENSG00000173372	XENIUM
C2CD6	ENSG00000155754	XENIUM
C3	ENSG00000125730	XENIUM
C5AR1	ENSG00000197405	XENIUM
CACNA1B	ENSG00000148408	XENIUM
CACNA1C	ENSG00000151067	XENIUM
CACNA1D	ENSG00000157388	XENIUM
CACNA1G	ENSG00000006283	XENIUM
CACNA1H	ENSG00000196557	XENIUM
CACNA1I	ENSG00000100346	XENIUM
CACNA2D1	ENSG00000153956	XENIUM
CACNA2D2	ENSG00000007402	XENIUM
CACNA2D3	ENSG00000157445	XENIUM
CALB2	ENSG00000172137	XENIUM
CALCA	ENSG00000110680	XENIUM
CALCRL	ENSG00000064989	XENIUM
CALM2	ENSG00000143933	XENIUM
CARTPT	ENSG00000164326	XENIUM
CASS4	ENSG00000087589	XENIUM
CATSPER2	ENSG00000166762	XENIUM
CAV1	ENSG00000105974	XENIUM
CC2D2B	ENSG00000188649	XENIUM
CCK	ENSG00000187094	XENIUM
CCL14	ENSG00000276409	XENIUM
CCL20	ENSG00000115009	XENIUM
CCL3	ENSG00000277632	XENIUM
CCL3L1	ENSG00000276085	XENIUM
CCL4	ENSG00000275302	XENIUM
CCL4L2	ENSG00000276070	XENIUM
CCL5	ENSG00000271503	XENIUM
CCN1	ENSG00000142871	XENIUM
CCR7	ENSG00000126353	XENIUM
CD14	ENSG00000170458	XENIUM
CD19	ENSG00000177455	XENIUM
CD2	ENSG00000116824	XENIUM
CD209	ENSG00000090659	XENIUM
CD33	ENSG00000105383	XENIUM
CD34	ENSG00000174059	XENIUM
CD3D	ENSG00000167286	XENIUM
CD3E	ENSG00000198851	XENIUM
CD3G	ENSG00000160654	XENIUM
CD4	ENSG00000010610	XENIUM
CD44	ENSG00000026508	XENIUM
CD47	ENSG00000196776	XENIUM
CD55	ENSG00000196352	XENIUM
CD68	ENSG00000129226	XENIUM
CD74	ENSG00000019582	XENIUM
CD79A	ENSG00000105369	XENIUM
CD79B	ENSG00000007312	XENIUM
CD81	ENSG00000110651	XENIUM
CD83	ENSG00000112149	XENIUM
CD84	ENSG00000066294	XENIUM
CD86	ENSG00000114013	XENIUM
CD8A	ENSG00000153563	XENIUM
CDKN3	ENSG00000100526	XENIUM
CDS1	ENSG00000163624	XENIUM
CEMIP	ENSG00000103888	XENIUM
CEP85L	ENSG00000111860	XENIUM
CHADL	ENSG00000100399	XENIUM
CHIT1	ENSG00000133063	XENIUM
CHRNA1	ENSG00000138435	XENIUM
CHRNA10	ENSG00000129749	XENIUM
CHRNA3	ENSG00000080644	XENIUM
CHRNA4	ENSG00000101204	XENIUM
CHRNA5	ENSG00000169684	XENIUM
CHRNA6	ENSG00000147434	XENIUM
CHRNA7	ENSG00000175344	XENIUM
CHRNB1	ENSG00000170175	XENIUM
CHRNB2	ENSG00000160716	XENIUM
CHRNB3	ENSG00000147432	XENIUM
CHRNB4	ENSG00000117971	XENIUM
CHST2	ENSG00000175040	XENIUM
CMYA5	ENSG00000164309	XENIUM
CNR1	ENSG00000118432	XENIUM
COBL	ENSG00000106078	XENIUM
COL11A1	ENSG00000060718	XENIUM
COL1A2	ENSG00000164692	XENIUM
CPNE4	ENSG00000196353	XENIUM
CSF1R	ENSG00000182578	XENIUM
CSF3R	ENSG00000119535	XENIUM
CSMD3	ENSG00000164796	XENIUM
CTHRC1	ENSG00000164932	XENIUM
CTSD	ENSG00000117984	XENIUM
CX3CL1	ENSG00000006210	XENIUM
CX3CR1	ENSG00000168329	XENIUM
CXCL10	ENSG00000169245	XENIUM
CXCL12	ENSG00000107562	XENIUM
CXCL16	ENSG00000161921	XENIUM
CXCL2	ENSG00000081041	XENIUM
CYTH3	ENSG00000008256	XENIUM
DAAM2	ENSG00000146122	XENIUM
DAB1	ENSG00000173406	XENIUM
DCC	ENSG00000187323	XENIUM
DHRS2	ENSG00000100867	XENIUM
DIP2B	ENSG00000066084	XENIUM
DLX1	ENSG00000144355	XENIUM
DOC2A	ENSG00000149927	XENIUM
DOCK4	ENSG00000128512	XENIUM
DUSP26	ENSG00000133878	XENIUM
EBF4	ENSG00000088881	XENIUM
EDNRA	ENSG00000151617	XENIUM
EGR1	ENSG00000120738	XENIUM
EGR2	ENSG00000122877	XENIUM
EGR3	ENSG00000179388	XENIUM
EGR4	ENSG00000135625	XENIUM
EIF4E	ENSG00000151247	XENIUM
EIF4EBP1	ENSG00000187840	XENIUM
EIF4EBP2	ENSG00000148730	XENIUM
EIF4EBP3	ENSG00000243056	XENIUM
EMCN	ENSG00000164035	XENIUM
ENTPD2	ENSG00000054179	XENIUM
EPHA1	ENSG00000146904	XENIUM
EPHA2	ENSG00000142627	XENIUM
EPHA5	ENSG00000145242	XENIUM
EPHB1	ENSG00000154928	XENIUM
EPHB2	ENSG00000133216	XENIUM
EPN3	ENSG00000049283	XENIUM
EPSTI1	ENSG00000133106	XENIUM
ERBB2	ENSG00000141736	XENIUM
ERBB3	ENSG00000065361	XENIUM
ERBB4	ENSG00000178568	XENIUM
EREG	ENSG00000124882	XENIUM
ETV1	ENSG00000006468	XENIUM
EVA1A	ENSG00000115363	XENIUM
F13A1	ENSG00000124491	XENIUM
F2R	ENSG00000181104	XENIUM
F2RL1	ENSG00000164251	XENIUM
FABP7	ENSG00000164434	XENIUM
FAM135B	ENSG00000147724	XENIUM
FAM49A	ENSG00000197872	XENIUM
FAM89A	ENSG00000182118	XENIUM
FASLG	ENSG00000117560	XENIUM
FBLN1	ENSG00000077942	XENIUM
FJX1	ENSG00000179431	XENIUM
FLT3LG	ENSG00000090554	XENIUM
FMOD	ENSG00000122176	XENIUM
FMR1	ENSG00000102081	XENIUM
FOS	ENSG00000170345	XENIUM
FOSL1	ENSG00000175592	XENIUM
FOXP2	ENSG00000128573	XENIUM
FOXP3	ENSG00000049768	XENIUM
FOXS1	ENSG00000179772	XENIUM
FREM1	ENSG00000164946	XENIUM
GAL	ENSG00000069482	XENIUM
GAP43	ENSG00000172020	XENIUM
GDF10	ENSG00000266524	XENIUM
GDF11	ENSG00000135414	XENIUM
GFAP	ENSG00000131095	XENIUM
GFRA1	ENSG00000151892	XENIUM
GFRA2	ENSG00000168546	XENIUM
GFRA3	ENSG00000146013	XENIUM
GFRA4	ENSG00000125861	XENIUM
GJA1	ENSG00000152661	XENIUM
GJA5	ENSG00000265107	XENIUM
GLIS3	ENSG00000107249	XENIUM
GMPPB	ENSG00000173540	XENIUM
GNAI2	ENSG00000114353	XENIUM
GPAM	ENSG00000119927	XENIUM
GPI	ENSG00000105220	XENIUM
GPR160	ENSG00000173890	XENIUM
GPR37L1	ENSG00000170075	XENIUM
GPRC5B	ENSG00000167191	XENIUM
GPX2	ENSG00000176153	XENIUM
GRIA2	ENSG00000120251	XENIUM
GRIA3	ENSG00000125675	XENIUM
GRIA4	ENSG00000152578	XENIUM
GRIK3	ENSG00000163873	XENIUM
GSTT2B	ENSG00000133433	XENIUM
GZMB	ENSG00000100453	XENIUM
HAMP	ENSG00000105697	XENIUM
HBEGF	ENSG00000113070	XENIUM
HEPACAM	ENSG00000165478	XENIUM
HEYL	ENSG00000163909	XENIUM
HOPX	ENSG00000171476	XENIUM
HOXC8	ENSG00000037965	XENIUM
HOXC9	ENSG00000180806	XENIUM
HS3ST2	ENSG00000122254	XENIUM
HSPB7	ENSG00000173641	XENIUM
HTR1A	ENSG00000178394	XENIUM
HTR3A	ENSG00000166736	XENIUM
ICAM2	ENSG00000108622	XENIUM
ICAM3	ENSG00000076662	XENIUM
ICOS	ENSG00000163600	XENIUM
IFNA1	ENSG00000197919	XENIUM
IFNB1	ENSG00000171855	XENIUM
IFNG	ENSG00000111537	XENIUM
IFNGR1	ENSG00000027697	XENIUM
IFNGR2	ENSG00000159128	XENIUM
IGF1	ENSG00000017427	XENIUM
IGF2R	ENSG00000197081	XENIUM
IKZF2	ENSG00000030419	XENIUM
IL10	ENSG00000136634	XENIUM
IL10RA	ENSG00000110324	XENIUM
IL13RA1	ENSG00000131724	XENIUM
IL16	ENSG00000172349	XENIUM
IL18	ENSG00000150782	XENIUM
IL1A	ENSG00000115008	XENIUM
IL1B	ENSG00000125538	XENIUM
IL1RAPL2	ENSG00000189108	XENIUM
IL1RN	ENSG00000136689	XENIUM
IL31RA	ENSG00000164509	XENIUM
IL3RA	ENSG00000185291	XENIUM
IL6R	ENSG00000160712	XENIUM
INA	ENSG00000148798	XENIUM
IP6K1	ENSG00000176095	XENIUM
ITGA5	ENSG00000161638	XENIUM
ITGB5	ENSG00000082781	XENIUM
KCNA1	ENSG00000111262	XENIUM
KCNA2	ENSG00000177301	XENIUM
KCNA4	ENSG00000182255	XENIUM
KCNAB1	ENSG00000169282	XENIUM
KCNAB2	ENSG00000069424	XENIUM
KCNB1	ENSG00000158445	XENIUM
KCNC1	ENSG00000129159	XENIUM
KCNC3	ENSG00000131398	XENIUM
KCNC4	ENSG00000116396	XENIUM
KCND1	ENSG00000102057	XENIUM
KCND3	ENSG00000171385	XENIUM
KCNG3	ENSG00000171126	XENIUM
KCNH2	ENSG00000055118	XENIUM
KCNIP2	ENSG00000120049	XENIUM
KCNJ10	ENSG00000177807	XENIUM
KCNJ2	ENSG00000123700	XENIUM
KCNJ8	ENSG00000121361	XENIUM
KCNK1	ENSG00000135750	XENIUM
KCNMB4	ENSG00000135643	XENIUM
KCNN2	ENSG00000080709	XENIUM
KCNQ2	ENSG00000075043	XENIUM
KCNQ3	ENSG00000184156	XENIUM
KCNQ5	ENSG00000185760	XENIUM
KCNS1	ENSG00000124134	XENIUM
KCNS3	ENSG00000170745	XENIUM
KCNV1	ENSG00000164794	XENIUM
KIT	ENSG00000157404	XENIUM
KLC1	ENSG00000126214	XENIUM
LANCL1	ENSG00000115365	XENIUM
LDB2	ENSG00000169744	XENIUM
LDLR	ENSG00000130164	XENIUM
LEMD2	ENSG00000161904	XENIUM
LEP	ENSG00000174697	XENIUM
LEPR	ENSG00000116678	XENIUM
LIF	ENSG00000128342	XENIUM
LIFR	ENSG00000113594	XENIUM
LMO2	ENSG00000135363	XENIUM
LPAR1	ENSG00000198121	XENIUM
LPAR3	ENSG00000171517	XENIUM
LRP1	ENSG00000123384	XENIUM
LRP6	ENSG00000070018	XENIUM
LTB	ENSG00000227507	XENIUM
LXN	ENSG00000079257	XENIUM
MAP3K7CL	ENSG00000156265	XENIUM
MBP	ENSG00000197971	XENIUM
MCTP1	ENSG00000175471	XENIUM
MEI1	ENSG00000167077	XENIUM
METRN	ENSG00000103260	XENIUM
METRNL	ENSG00000176845	XENIUM
MIF	ENSG00000240972	XENIUM
MKNK1	ENSG00000079277	XENIUM
MKNK2	ENSG00000099875	XENIUM
MMP2	ENSG00000087245	XENIUM
MON1A	ENSG00000164077	XENIUM
MPZ	ENSG00000158887	XENIUM
MRC1	ENSG00000260314	XENIUM
MRGPRD	ENSG00000172938	XENIUM
MRGPRE	ENSG00000184350	XENIUM
MRGPRF	ENSG00000172935	XENIUM
MRGPRX3	ENSG00000179826	XENIUM
MS4A7	ENSG00000166927	XENIUM
MST1	ENSG00000173531	XENIUM
NABP1	ENSG00000173559	XENIUM
NEFH	ENSG00000100285	XENIUM
NEO1	ENSG00000067141	XENIUM
NGFR	ENSG00000064300	XENIUM
NOTCH1	ENSG00000148400	XENIUM
NPPB	ENSG00000120937	XENIUM
NR4A1	ENSG00000123358	XENIUM
NR4A2	ENSG00000153234	XENIUM
NR4A3	ENSG00000119508	XENIUM
NRG1	ENSG00000157168	XENIUM
NRXN1	ENSG00000179915	XENIUM
NTM	ENSG00000182667	XENIUM
NTNG1	ENSG00000162631	XENIUM
NTNG2	ENSG00000196358	XENIUM
NTRK1	ENSG00000198400	XENIUM
NTRK2	ENSG00000148053	XENIUM
NTRK3	ENSG00000140538	XENIUM
OAZ1	ENSG00000104904	XENIUM
OPRD1	ENSG00000116329	XENIUM
OPRK1	ENSG00000082556	XENIUM
OPRM1	ENSG00000112038	XENIUM
OR52N5	ENSG00000181009	XENIUM
OSM	ENSG00000099985	XENIUM
OSMR	ENSG00000145623	XENIUM
P2RX3	ENSG00000109991	XENIUM
PARP10	ENSG00000178685	XENIUM
PCSK1	ENSG00000175426	XENIUM
PDE1C	ENSG00000154678	XENIUM
PDE4C	ENSG00000105650	XENIUM
PDGFB	ENSG00000100311	XENIUM
PDGFD	ENSG00000170962	XENIUM
PDGFRA	ENSG00000134853	XENIUM
PENK	ENSG00000181195	XENIUM
PI16	ENSG00000164530	XENIUM
PIEZO1	ENSG00000103335	XENIUM
PIEZO2	ENSG00000154864	XENIUM
PKDCC	ENSG00000162878	XENIUM
PLAT	ENSG00000104368	XENIUM
PLCB2	ENSG00000137841	XENIUM
PLD4	ENSG00000166428	XENIUM
PLIN1	ENSG00000166819	XENIUM
PLTP	ENSG00000100979	XENIUM
PLXNA2	ENSG00000076356	XENIUM
PLXND1	ENSG00000004399	XENIUM
PPP1R1A	ENSG00000135447	XENIUM
PRAP1	ENSG00000165828	XENIUM
PRDM8	ENSG00000152784	XENIUM
PRLR	ENSG00000113494	XENIUM
PRPH	ENSG00000135406	XENIUM
PSPN	ENSG00000125650	XENIUM
PTGDS	ENSG00000107317	XENIUM
PTGER3	ENSG00000050628	XENIUM
PTGFR	ENSG00000122420	XENIUM
PTGIR	ENSG00000160013	XENIUM
PVALB	ENSG00000100362	XENIUM
QPCT	ENSG00000115828	XENIUM
RAMP1	ENSG00000132329	XENIUM
RAMP3	ENSG00000122679	XENIUM
RASEF	ENSG00000165105	XENIUM
RASGRP2	ENSG00000068831	XENIUM
RBFOX3	ENSG00000167281	XENIUM
RBM5	ENSG00000003756	XENIUM
RBM6	ENSG00000004534	XENIUM
RBP4	ENSG00000138207	XENIUM
RCN3	ENSG00000142552	XENIUM
REM1	ENSG00000088320	XENIUM
RERG	ENSG00000134533	XENIUM
RGS19	ENSG00000171700	XENIUM
RGS4	ENSG00000117152	XENIUM
ROBO2	ENSG00000185008	XENIUM
RSAD2	ENSG00000134321	XENIUM
RUNX3	ENSG00000020633	XENIUM
RWDD2B	ENSG00000156253	XENIUM
S100A10	ENSG00000197747	XENIUM
S100A8	ENSG00000143546	XENIUM
S100A9	ENSG00000163220	XENIUM
SCG2	ENSG00000171951	XENIUM
SCN10A	ENSG00000185313	XENIUM
SCN11A	ENSG00000168356	XENIUM
SCN1A	ENSG00000144285	XENIUM
SCN5A	ENSG00000183873	XENIUM
SCN7A	ENSG00000136546	XENIUM
SCN8A	ENSG00000196876	XENIUM
SCN9A	ENSG00000169432	XENIUM
SCRT1	ENSG00000261678	XENIUM
SDC1	ENSG00000115884	XENIUM
SELPLG	ENSG00000110876	XENIUM
SEMA3F	ENSG00000001617	XENIUM
SEMA3G	ENSG00000010319	XENIUM
SEMA6A	ENSG00000092421	XENIUM
SERTM1	ENSG00000180440	XENIUM
SEZ6	ENSG00000063015	XENIUM
SEZ6L	ENSG00000100095	XENIUM
SFRP1	ENSG00000104332	XENIUM
SHH	ENSG00000164690	XENIUM
SHOX2	ENSG00000168779	XENIUM
SLAMF1	ENSG00000117090	XENIUM
SLAMF6	ENSG00000162739	XENIUM
SLAMF7	ENSG00000026751	XENIUM
SLAMF8	ENSG00000158714	XENIUM
SLC2A5	ENSG00000142583	XENIUM
SLIT3	ENSG00000184347	XENIUM
SMAD1	ENSG00000170365	XENIUM
SMIM3	ENSG00000256235	XENIUM
SMPX	ENSG00000091482	XENIUM
SNAP25	ENSG00000132639	XENIUM
SNRNP25	ENSG00000161981	XENIUM
SNRPC	ENSG00000124562	XENIUM
SOX10	ENSG00000100146	XENIUM
SPOCD1	ENSG00000134668	XENIUM
SPP1	ENSG00000118785	XENIUM
SRGN	ENSG00000122862	XENIUM
SST	ENSG00000157005	XENIUM
SSTR1	ENSG00000139874	XENIUM
SSTR2	ENSG00000180616	XENIUM
STAB1	ENSG00000010327	XENIUM
STAR	ENSG00000147465	XENIUM
STAT1	ENSG00000115415	XENIUM
SYT6	ENSG00000134207	XENIUM
TAC1	ENSG00000006128	XENIUM
TACR1	ENSG00000115353	XENIUM
TAGLN2	ENSG00000158710	XENIUM
TAL1	ENSG00000162367	XENIUM
TBX21	ENSG00000073861	XENIUM
TFF3	ENSG00000160180	XENIUM
TGFB1	ENSG00000105329	XENIUM
TGFBR1	ENSG00000106799	XENIUM
THBS1	ENSG00000137801	XENIUM
THSD7A	ENSG00000005108	XENIUM
TIMP1	ENSG00000102265	XENIUM
TLR2	ENSG00000137462	XENIUM
TLR4	ENSG00000136869	XENIUM
TMEM132B	ENSG00000139364	XENIUM
TMEM97	ENSG00000109084	XENIUM
TNF	ENSG00000232810	XENIUM
TNFRSF1A	ENSG00000067182	XENIUM
TNFRSF1B	ENSG00000028137	XENIUM
TNFSF10	ENSG00000121858	XENIUM
TNFSF12	ENSG00000239697	XENIUM
TNFSF13	ENSG00000161955	XENIUM
TNFSF8	ENSG00000106952	XENIUM
TRAPPC3L	ENSG00000173626	XENIUM
TRPA1	ENSG00000104321	XENIUM
TRPC1	ENSG00000144935	XENIUM
TRPC3	ENSG00000138741	XENIUM
TRPC4	ENSG00000133107	XENIUM
TRPC5	ENSG00000072315	XENIUM
TRPM2	ENSG00000142185	XENIUM
TRPM3	ENSG00000083067	XENIUM
TRPM4	ENSG00000130529	XENIUM
TRPM6	ENSG00000119121	XENIUM
TRPM7	ENSG00000092439	XENIUM
TRPM8	ENSG00000144481	XENIUM
TRPV1	ENSG00000196689	XENIUM
TSPAN11	ENSG00000110900	XENIUM
TSPAN33	ENSG00000158457	XENIUM
TTC12	ENSG00000149292	XENIUM
UCN	ENSG00000163794	XENIUM
UHRF1BP1	ENSG00000065060	XENIUM
USP6	ENSG00000129204	XENIUM
VEGFA	ENSG00000112715	XENIUM
VGF	ENSG00000128564	XENIUM
VIM	ENSG00000026025	XENIUM
VSNL1	ENSG00000163032	XENIUM
VWF	ENSG00000110799	XENIUM
WNT3	ENSG00000108379	XENIUM
WNT5B	ENSG00000111186	XENIUM
XAF1	ENSG00000132530	XENIUM
CD4	ENSG00000010610	MERSCOPE
MAP4K5	ENSG00000012983	MERSCOPE
RB1CC1	ENSG00000023287	MERSCOPE
AKAP11	ENSG00000023516	MERSCOPE
CLDN11	ENSG00000013297	MERSCOPE
NGFR	ENSG00000064300	MERSCOPE
NTN1	ENSG00000065320	MERSCOPE
TMEM38A	ENSG00000072954	MERSCOPE
OSM	ENSG00000099985	MERSCOPE
RASL10A	ENSG00000100276	MERSCOPE
CBLN1	ENSG00000102924	MERSCOPE
SP4	ENSG00000105866	MERSCOPE
HOXA5	ENSG00000106004	MERSCOPE
CCL2	ENSG00000108691	MERSCOPE
COL1A1	ENSG00000108821	MERSCOPE
CCND1	ENSG00000110092	MERSCOPE
IL23A	ENSG00000110944	MERSCOPE
NANOG	ENSG00000111704	MERSCOPE
ISL1	ENSG00000016082	MERSCOPE
IL12B	ENSG00000113302	MERSCOPE
HES1	ENSG00000114315	MERSCOPE
MMP8	ENSG00000118113	MERSCOPE
SLF2	ENSG00000119906	MERSCOPE
PRLHR	ENSG00000119973	MERSCOPE
EGR1	ENSG00000120738	MERSCOPE
SLITRK3	ENSG00000121871	MERSCOPE
CXCR4	ENSG00000121966	MERSCOPE
HOXD3	ENSG00000128652	MERSCOPE
CMA1	ENSG00000092009	MERSCOPE
KRT1	ENSG00000167768	MERSCOPE
CNN1	ENSG00000130176	MERSCOPE
XPO7	ENSG00000130227	MERSCOPE
SERPINF1	ENSG00000132386	MERSCOPE
KDM6B	ENSG00000132510	MERSCOPE
LYVE1	ENSG00000133800	MERSCOPE
NOTCH2	ENSG00000134250	MERSCOPE
DAGLA	ENSG00000134780	MERSCOPE
PDGFRA	ENSG00000134853	MERSCOPE
MSI1	ENSG00000135097	MERSCOPE
HILPDA	ENSG00000135245	MERSCOPE
IL6	ENSG00000136244	MERSCOPE
ADAM10	ENSG00000137845	MERSCOPE
SNX24	ENSG00000064652	MERSCOPE
CASQ2	ENSG00000118729	MERSCOPE
CUX2	ENSG00000111249	MERSCOPE
PDGFRB	ENSG00000113721	MERSCOPE
HCN4	ENSG00000138622	MERSCOPE
ANKRD12	ENSG00000101745	MERSCOPE
FBN2	ENSG00000138829	MERSCOPE
SETD1A	ENSG00000099381	MERSCOPE
SLC17A6	ENSG00000091664	MERSCOPE
IL1B	ENSG00000125538	MERSCOPE
CD44	ENSG00000026508	MERSCOPE
EPCAM	ENSG00000119888	MERSCOPE
FOSL2	ENSG00000075426	MERSCOPE
MMRN1	ENSG00000138722	MERSCOPE
CALB1	ENSG00000104327	MERSCOPE
LGR5	ENSG00000139292	MERSCOPE
ITGAX	ENSG00000140678	MERSCOPE
SLC6A3	ENSG00000142319	MERSCOPE
FAM120A	ENSG00000048828	MERSCOPE
GJA1	ENSG00000152661	MERSCOPE
DDAH1	ENSG00000153904	MERSCOPE
CSF1R	ENSG00000182578	MERSCOPE
SST	ENSG00000157005	MERSCOPE
IL34	ENSG00000157368	MERSCOPE
KIT	ENSG00000157404	MERSCOPE
CD1A	ENSG00000158477	MERSCOPE
BTG2	ENSG00000159388	MERSCOPE
WNT1	ENSG00000125084	MERSCOPE
EN1	ENSG00000163064	MERSCOPE
FEV	ENSG00000163497	MERSCOPE
EOMES	ENSG00000163508	MERSCOPE
NKX6-1	ENSG00000163623	MERSCOPE
NEUROD6	ENSG00000164600	MERSCOPE
GEM	ENSG00000164949	MERSCOPE
ALDH1A1	ENSG00000165092	MERSCOPE
HEPACAM	ENSG00000165478	MERSCOPE
ANPEP	ENSG00000166825	MERSCOPE
STAT6	ENSG00000166888	MERSCOPE
COL6A2	ENSG00000142173	MERSCOPE
CD3D	ENSG00000167286	MERSCOPE
STIM1	ENSG00000167323	MERSCOPE
AXL	ENSG00000167601	MERSCOPE
NHLH1	ENSG00000171786	MERSCOPE
ITGB1	ENSG00000150093	MERSCOPE
P2RY12	ENSG00000169313	MERSCOPE
FOS	ENSG00000170345	MERSCOPE
COL3A1	ENSG00000168542	MERSCOPE
ALCAM	ENSG00000170017	MERSCOPE
GBX2	ENSG00000168505	MERSCOPE
CXCL10	ENSG00000169245	MERSCOPE
FKBP2	ENSG00000173486	MERSCOPE
KLK6	ENSG00000167755	MERSCOPE
NCALD	ENSG00000104490	MERSCOPE
NPAS4	ENSG00000174576	MERSCOPE
NEUROG2	ENSG00000178403	MERSCOPE
RGS5	ENSG00000143248	MERSCOPE
MRGPRX4	ENSG00000179817	MERSCOPE
SOX6	ENSG00000110693	MERSCOPE
SOBP	ENSG00000112320	MERSCOPE
CD276	ENSG00000103855	MERSCOPE
ORAI3	ENSG00000175938	MERSCOPE
ZEB1	ENSG00000148516	MERSCOPE
FOXJ1	ENSG00000129654	MERSCOPE
CD19	ENSG00000177455	MERSCOPE
CUL1	ENSG00000055130	MERSCOPE
SOX2	ENSG00000181449	MERSCOPE
CFD	ENSG00000197766	MERSCOPE
CSF1	ENSG00000184371	MERSCOPE
FAM43A	ENSG00000185112	MERSCOPE
ADRA2C	ENSG00000184160	MERSCOPE
CNTN2	ENSG00000184144	MERSCOPE
HOMER1	ENSG00000152413	MERSCOPE
PDCD1	ENSG00000188389	MERSCOPE
PTPRB	ENSG00000127329	MERSCOPE
RORA	ENSG00000069667	MERSCOPE
IL6ST	ENSG00000134352	MERSCOPE
SKAP1	ENSG00000141293	MERSCOPE
EIF4EBP1	ENSG00000187840	MERSCOPE
OTX2	ENSG00000165588	MERSCOPE
NR4A2	ENSG00000153234	MERSCOPE
PLAUR	ENSG00000011422	MERSCOPE
VCAN	ENSG00000038427	MERSCOPE
ZNF136	ENSG00000196646	MERSCOPE
TRIO	ENSG00000038382	MERSCOPE
PAX3	ENSG00000135903	MERSCOPE
NR3C2	ENSG00000151623	MERSCOPE
PTPRC	ENSG00000081237	MERSCOPE
CD8A	ENSG00000153563	MERSCOPE
CACNA1G	ENSG00000006283	MERSCOPE
TH	ENSG00000180176	MERSCOPE
BSG	ENSG00000172270	MERSCOPE
HEY1	ENSG00000164683	MERSCOPE
ITGAL	ENSG00000005844	MERSCOPE
CREB5	ENSG00000146592	MERSCOPE
APP	ENSG00000142192	MERSCOPE
PAX5	ENSG00000196092	MERSCOPE
GAD1	ENSG00000128683	MERSCOPE
FUT4	ENSG00000196371	MERSCOPE
PELI1	ENSG00000197329	MERSCOPE
NLRC3	ENSG00000167984	MERSCOPE
NTRK2	ENSG00000148053	MERSCOPE
SEZ6L	ENSG00000100095	MERSCOPE
VIP	ENSG00000146469	MERSCOPE
LHX9	ENSG00000143355	MERSCOPE
DNM3	ENSG00000197959	MERSCOPE
LMX1A	ENSG00000162761	MERSCOPE
STX7	ENSG00000079950	MERSCOPE
NES	ENSG00000132688	MERSCOPE
ASH1L	ENSG00000116539	MERSCOPE
MKI67	ENSG00000148773	MERSCOPE
S100A9	ENSG00000163220	MERSCOPE
PREP	ENSG00000085377	MERSCOPE
GRIK2	ENSG00000164418	MERSCOPE
SV2A	ENSG00000159164	MERSCOPE
INA	ENSG00000148798	MERSCOPE
PITX3	ENSG00000107859	MERSCOPE
JUN	ENSG00000177606	MERSCOPE
TACSTD2	ENSG00000184292	MERSCOPE
CACNA1B	ENSG00000148408	MERSCOPE
IFIT2	ENSG00000119922	MERSCOPE
VEGFA	ENSG00000112715	MERSCOPE
MMP9	ENSG00000100985	MERSCOPE
TREM2	ENSG00000095970	MERSCOPE
GSN	ENSG00000148180	MERSCOPE
NCMAP	ENSG00000184454	MERSCOPE
C1QC	ENSG00000159189	MERSCOPE
KLF4	ENSG00000136826	MERSCOPE
COL15A1	ENSG00000204291	MERSCOPE
COL4A1	ENSG00000187498	MERSCOPE
CACNA1F	ENSG00000102001	MERSCOPE
GAD2	ENSG00000136750	MERSCOPE
TTYH1	ENSG00000167614	MERSCOPE
BMI1	ENSG00000168283	MERSCOPE
MTOR	ENSG00000198793	MERSCOPE
RORB	ENSG00000198963	MERSCOPE
MOG	ENSG00000204655	MERSCOPE
DCT	ENSG00000080166	MERSCOPE
FOXA2	ENSG00000125798	MERSCOPE
NKX2-2	ENSG00000125820	MERSCOPE
CD74	ENSG00000019582	MERSCOPE
AJAP1	ENSG00000196581	MERSCOPE
CCL7	ENSG00000108688	MERSCOPE
CYBB	ENSG00000165168	MERSCOPE
IGFBP3	ENSG00000146674	MERSCOPE
CSF2RA	ENSG00000198223	MERSCOPE
CD274	ENSG00000120217	MERSCOPE
OLIG2	ENSG00000205927	MERSCOPE
MSX1	ENSG00000163132	MERSCOPE
AQP4	ENSG00000171885	MERSCOPE
STAG1	ENSG00000118007	MERSCOPE
CADM2	ENSG00000175161	MERSCOPE
IGKC	ENSG00000211592	MERSCOPE
MAP2	ENSG00000078018	MERSCOPE
FXYD5	ENSG00000089327	MERSCOPE
CALCRL	ENSG00000064989	MERSCOPE
CD79B	ENSG00000007312	MERSCOPE
TMEM119	ENSG00000183160	MERSCOPE
SERPINA3	ENSG00000196136	MERSCOPE
PTPRZ1	ENSG00000106278	MERSCOPE
IL1R2	ENSG00000115590	MERSCOPE
NR4A1	ENSG00000123358	MERSCOPE
HLA-DRA	ENSG00000204287	MERSCOPE
GRIN2A	ENSG00000183454	MERSCOPE
PPM1N	ENSG00000213889	MERSCOPE
SOX10	ENSG00000100146	MERSCOPE
ITGA4	ENSG00000115232	MERSCOPE
DPYSL3	ENSG00000113657	MERSCOPE
CX3CR1	ENSG00000168329	MERSCOPE
MAP3K1	ENSG00000095015	MERSCOPE
CACNA1C	ENSG00000151067	MERSCOPE
CCR2	ENSG00000121807	MERSCOPE
CD14	ENSG00000170458	MERSCOPE
ABCB5	ENSG00000004846	MERSCOPE
AKT1	ENSG00000142208	MERSCOPE
ITGA6	ENSG00000091409	MERSCOPE
ZEB2	ENSG00000169554	MERSCOPE
MERTK	ENSG00000153208	MERSCOPE
MAP3K2	ENSG00000169967	MERSCOPE
CD207	ENSG00000116031	MERSCOPE
CERKL	ENSG00000188452	MERSCOPE
PVALB	ENSG00000100362	MERSCOPE
HLA-DMB	ENSG00000242574	MERSCOPE
AGTR1	ENSG00000144891	MERSCOPE
HLA-DPB1	ENSG00000223865	MERSCOPE
PAX7	ENSG00000009709	MERSCOPE
PCLO	ENSG00000186472	MERSCOPE
IL10	ENSG00000136634	MERSCOPE
CALCR	ENSG00000004948	MERSCOPE
ESR1	ENSG00000091831	MERSCOPE
TRPM8	ENSG00000144481	MERSCOPE
PDE1A	ENSG00000115252	MERSCOPE
HLA-DQB2	ENSG00000232629	MERSCOPE
HERC1	ENSG00000103657	MERSCOPE
CTSS	ENSG00000163131	MERSCOPE
TNF	ENSG00000232810	MERSCOPE
HLA-DQB1	ENSG00000179344	MERSCOPE
CADPS2	ENSG00000081803	MERSCOPE
WNT5A	ENSG00000114251	MERSCOPE
STIM2	ENSG00000109689	MERSCOPE
ORAI2	ENSG00000160991	MERSCOPE
BCHE	ENSG00000114200	MERSCOPE
HSD17B7	ENSG00000132196	MERSCOPE
LHX2	ENSG00000106689	MERSCOPE
SLC22A2	ENSG00000112499	MERSCOPE
SV2C	ENSG00000122012	MERSCOPE
C1QB	ENSG00000173369	MERSCOPE
CDH18	ENSG00000145526	MERSCOPE
POU5F1	ENSG00000204531	MERSCOPE
EBF2	ENSG00000221818	MERSCOPE
IDO1	ENSG00000131203	MERSCOPE
LPL	ENSG00000175445	MERSCOPE
GFRA2	ENSG00000168546	MERSCOPE
KCNV1	ENSG00000164794	MERSCOPE
DBX1	ENSG00000109851	MERSCOPE
SLC6A5	ENSG00000165970	MERSCOPE
MS4A1	ENSG00000156738	MERSCOPE
CD163	ENSG00000177575	MERSCOPE
ERBB2	ENSG00000141736	MERSCOPE
CRYM	ENSG00000103316	MERSCOPE
ITGAM	ENSG00000169896	MERSCOPE
CD63	ENSG00000135404	MERSCOPE
KRT18	ENSG00000111057	MERSCOPE
HOPX	ENSG00000171476	MERSCOPE
PITX2	ENSG00000164093	MERSCOPE
PLEK2	ENSG00000100558	MERSCOPE
ITGB3	ENSG00000259207	MERSCOPE
ONECUT1	ENSG00000169856	MERSCOPE
PECAM1	ENSG00000261371	MERSCOPE
OGFOD1	ENSG00000087263	MERSCOPE
MRC1	ENSG00000260314	MERSCOPE
SRRM2	ENSG00000167978	MERSCOPE
MMP12	ENSG00000262406	MERSCOPE
CDKN2A	ENSG00000147889	MERSCOPE
C3	ENSG00000125730	MERSCOPE
NXPH1	ENSG00000122584	MERSCOPE
CD24	ENSG00000272398	MERSCOPE
ZMYM2	ENSG00000121741	MERSCOPE
CORIN	ENSG00000145244	MERSCOPE
NEFL	ENSG00000277586	MERSCOPE
OPALIN	ENSG00000197430	MERSCOPE
CD83	ENSG00000112149	MERSCOPE
ANO2	ENSG00000047617	MERSCOPE
FCGBP	ENSG00000275395	MERSCOPE
ORAI1	ENSG00000276045	MERSCOPE
CLDN5	ENSG00000184113	MERSCOPE
PCSK6	ENSG00000140479	MERSCOPE
ADAM33	ENSG00000149451	MERSCOPE
PDPN	ENSG00000162493	MERSCOPE
ISG15	ENSG00000187608	MERSCOPE
MAGI2	ENSG00000187391	MERSCOPE
DCX	ENSG00000077279	MERSCOPE
NRXN1	ENSG00000179915	MERSCOPE
CHRNA7	ENSG00000175344	MERSCOPE
PAX6	ENSG00000007372	MERSCOPE
ADGRV1	ENSG00000164199	MERSCOPE
SLC18A2	ENSG00000165646	MERSCOPE
NOTCH1	ENSG00000148400	MERSCOPE
ANKRD26P3	ENSG00000237636	MERSCOPE
