## Supplementary material for "A Reference Atlas of the Human Dorsal Root Ganglion": Table S4

Adipocyte	B cells	Dendritic cells	Endothelial	Fibroblast-Endo	Fibroblast-Epi	Fibroblast-Peri	Macrophages-CD163high	Macrophages-CD163low	Mast cells	Neutrophils	Pericyte	Plasma cells	Satglia	Schwann_M	Schwann_N	T cells	T cells proliferating
2.92922688229176	NA	0.717561897533894	0.0666847375414955	NA	2.04258076967524	0.458787802331526	NA	NA	NA	NA	NA	NA	NA	NA	NA	NA	NA
4.00629932775529	NA	NA	NA	NA	NA	NA	NA	NA	NA	NA	NA	NA	NA	NA	NA	NA	NA
4.00689019971691	NA	NA	NA	NA	NA	NA	NA	NA	NA	NA	NA	NA	NA	NA	NA	NA	NA
-0.0517443807624306	NA	NA	-0.0450544626240336	NA	1.6488440862384	-0.199399473553689	NA	NA	-0.230176411645079	NA	3.51541118284676	NA	-0.375640098015944	-0.312508518690161	-0.323046624052835	NA	NA
-0.0426291190877676	NA	NA	3.94308830839188	NA	NA	0.36244035508233	NA	NA	NA	NA	NA	NA	NA	NA	NA	NA	NA
0.592539252367177	NA	NA	NA	NA	3.01938000506976	1.9726500698118	NA	NA	NA	NA	NA	NA	NA	NA	NA	NA	NA
1.48592104786929	NA	NA	-0.543856227403746	0.224145647894628	2.97455209138072	-0.376719795034809	0.470661737317014	0.287552975169144	-0.484165305689373	-0.0323383236063048	-0.510254334264014	1.21388039322029	NA	NA	NA	NA	NA
NA	NA	NA	-0.098373249336298	NA	NA	NA	NA	NA	NA	0.7974040098889	0.189015902449209	NA	NA	0.1368144561906	NA	NA	3.74271244276469
-0.306206636856728	-0.244837696899828	-0.559335104194494	0.246653109775714	-0.251601429236907	0.499694301187024	-0.177778198029927	NA	NA	-0.222376860366124	-0.352618165675216	-0.211023549407824	-0.122451793001662	-0.16497762853379	-0.38198238924789	-0.341489353319152	0.208069817891448	3.81268295110841
-0.0579402467589103	NA	NA	-0.100215873119959	NA	NA	-0.13464972438452	NA	NA	3.98342259511458	NA	-0.000108090390876947	NA	NA	-0.159829846916571	-0.192826195248734	NA	NA
NA	1.60027962032647	NA	NA	NA	NA	NA	NA	NA	NA	NA	NA	3.50431973317272	NA	NA	NA	NA	NA
0.617266987775999	NA	-0.579155433597034	1.04369195605675	-0.638691073221587	-0.31429535700217	0.371575642378526	NA	NA	-0.463227053633663	-0.61657605988077	0.642481502551083	NA	3.18430982586371	0.094867153172262	0.763082070990399	NA	NA
0.524492035587117	NA	NA	0.302381984766815	NA	NA	0.366738298367903	NA	NA	NA	NA	0.32486598472808	NA	3.7379227433994	NA	NA	NA	NA
NA	NA	NA	NA	NA	NA	NA	NA	NA	NA	NA	2.7050760620296	NA	NA	2.78332594645995	NA	NA	NA
NA	NA	NA	NA	NA	NA	NA	NA	NA	NA	NA	NA	NA	NA	3.80786541997454	NA	NA	NA
2.92129559536784	NA	NA	0.505474020874879	NA	NA	1.9025291573186	NA	NA	NA	NA	NA	NA	NA	0.78152865868942	NA	NA	NA
3.28741782655247	-0.299323176900304	NA	2.01512990433645	0.107260481615908	-0.244764894797241	-0.165417079258132	NA	NA	-0.415645233798482	NA	-0.114502283521865	-0.366477041081686	-0.307497920648644	-0.415607856614725	NA	NA	NA
3.95413815446535	NA	NA	-0.192988399044042	0.121371278642065	0.0992364557394362	0.0777807765572003	NA	NA	NA	NA	-0.151217658857894	NA	NA	-0.304464666883204	NA	NA	-0.316819276083588
2.82437737922888	NA	NA	NA	NA	NA	NA	NA	NA	NA	NA	2.50229486581947	NA	NA	NA	NA	NA	NA
NA	NA	NA	NA	NA	NA	NA	0.952425530244928	NA	NA	NA	3.45878564327451	NA	NA	NA	NA	NA	NA
NA	NA	NA	NA	NA	NA	NA	NA	NA	NA	NA	3.69322343782403	NA	NA	NA	NA	NA	NA
-0.153080948891067	NA	NA	-0.142854828199956	NA	-0.0018708011446955	0.481839658542722	NA	NA	NA	NA	3.91284591701294	NA	-0.0673436257680377	NA	NA	NA	NA
0.322526972140611	NA	NA	3.85666613089172	0.188121117442253	0.31622537482673	0.0299441803490417	NA	NA	NA	NA	-0.0669206757704549	NA	NA	NA	NA	NA	NA
2.43293305493248	NA	NA	2.98261931862478	NA	NA	NA	NA	NA	NA	NA	NA	NA	NA	NA	NA	NA	NA
-0.179132383869831	NA	NA	3.99911154877825	NA	NA	NA	NA	NA	NA	NA	NA	NA	NA	NA	NA	NA	NA
0.00856689844588603	NA	NA	3.99535048212633	NA	NA	NA	NA	NA	NA	NA	-0.118164750545761	NA	NA	NA	NA	NA	NA
NA	NA	NA	NA	NA	0.592165066821935	3.47554744186446	NA	NA	NA	NA	NA	NA	NA	NA	NA	NA	NA
NA	NA	NA	NA	NA	2.76152534211834	NA	NA	NA	NA	NA	2.66626631741368	NA	NA	NA	NA	NA	NA
0.0305023133924851	-0.382102845092532	-0.301800378551453	0.163744067867876	-0.0880375918803262	3.9306013339695	0.204315071858822	-0.313903779306883	-0.378887460544647	-0.305582737283896	-0.422289186995667	-0.300764728558191	-0.147829067248281	-0.373436231484464	-0.18188322189172	-0.297695787107025	-0.407307680171882	-0.427642090971714
NA	NA	NA	NA	NA	NA	NA	NA	2.08684450801931	0.546104038312702	0.594207523717066	NA	NA	NA	NA	NA	2.53076747751298	1.13763374320903
NA	NA	NA	NA	NA	NA	NA	NA	NA	NA	NA	NA	NA	NA	NA	NA	NA	3.92522868442179
NA	NA	NA	NA	NA	NA	NA	NA	NA	1.10299135836404	NA	NA	3.58253446581512	NA	NA	NA	NA	NA
0.0250833689515051	NA	NA	-0.113631071622833	NA	2.30497366377013	0.441280746620581	NA	NA	NA	NA	0.170578964488686	NA	2.78820089530877	0.119309569657655	NA	NA	NA
-0.0747485677443733	-0.354650416885112	NA	0.0392476981420649	-0.495615093220751	-0.455744629157486	0.311388725571202	-0.378782237098245	NA	-0.494361621758483	-0.540909192291828	-0.0760561856776543	-0.395809129786254	2.69778576234364	-0.0857513389936274	2.61558890751896	NA	-0.488892898685082
-0.076281933933278	NA	NA	0.00576472741917572	NA	-0.299921423026531	0.322564347461635	NA	NA	0.158408853215526	NA	-0.0413770869225167	NA	2.77747536194697	0.0270721466721799	2.43035814541932	NA	NA
-0.20705285153526	NA	NA	-0.097062354872073	NA	0.759336652872884	0.117112624741935	NA	NA	-0.53180670882459	NA	-0.206415724898497	NA	2.9578364335042	1.89308586332127	0.694484066562016	NA	NA
0.0256424261206997	NA	NA	-0.0123032951375218	-0.491031808402195	-0.42521009170967	0.2682522826467	NA	NA	-0.431204281114443	NA	-0.0281190173547308	NA	2.91428777999574	0.41318553380337	2.26390983553054	NA	NA
0.541839789270898	NA	NA	0.211195445791718	NA	NA	0.324242180260823	NA	NA	NA	NA	0.293789776469627	NA	3.33745466982892	0.973907256617638	0.744240461378861	NA	NA
0.843579874899221	NA	NA	NA	NA	NA	NA	NA	NA	NA	NA	NA	NA	3.38303019185007	NA	NA	NA	NA
-0.138804027192011	NA	NA	-0.0186451263197276	NA	-0.39819323524686	0.27298870495703	NA	NA	NA	NA	-0.129502959973413	NA	3.69094691129583	0.775657537700008	0.588479472401511	NA	NA
-0.0799957158893387	NA	NA	0.0431495180582987	NA	NA	0.236392007951536	NA	NA	NA	NA	-0.0787956680175248	NA	3.88242051506071	-0.103428853397062	0.399057891231935	NA	NA
NA	NA	NA	0.20115509907105	NA	NA	NA	NA	NA	0.866408080760236	NA	NA	NA	NA	1.83463038913387	2.99700767116156	NA	NA
-0.293965654448022	1.21746635243669	NA	-0.157299144735265	NA	NA	0.215085180811018	NA	NA	NA	NA	-0.199800374587032	NA	2.42245362482562	-0.0579760289973116	2.49940056019307	NA	NA
-0.270676836122639	NA	NA	-0.0478847765486986	NA	-0.382142064651166	0.266608396023272	NA	NA	-0.406097208550725	NA	-0.16213188708092	NA	1.64086123324414	-0.13669663483976	3.47134744840373	NA	-0.440075681862485
-0.198494679796165	NA	NA	-0.0999506538323266	NA	NA	0.179024293143902	NA	NA	NA	NA	-0.192080787968773	NA	1.46499087785298	0.133322959914933	3.53896542953182	NA	NA
0.268734817014343	-0.422146541182578	-0.542070109419619	-0.0178712755737633	-0.588941365849866	-0.336725431406095	-0.0857688204596243	-0.588610263009595	-0.365342889463688	0.249009929746465	-0.0790205442350783	0.397605434386945	-0.441558838958615	-0.0212144674213559	3.67269994136776	0.508109236602875	-0.648243593659175	-0.958645218479331
-0.254512836097041	NA	NA	1.61690397023972	-0.491037049749311	-0.0559628935527401	-0.112918480155688	NA	NA	-0.404648414428145	-0.599594148763423	1.1191168058346	NA	-0.435530786820031	3.05668001800435	0.232318499094187	-0.275506710966116	0.191536230243011
NA	NA	NA	NA	NA	2.32208498951177	NA	NA	NA	NA	NA	1.6555991048869	NA	NA	2.38812887033808	NA	NA	NA
-0.0400781896386995	NA	NA	-0.276804510435672	NA	NA	0.000791882739298796	NA	NA	0.094496654686915	NA	-0.216735612914095	0.146555784613159	1.53885275316525	2.86390719017291	1.59542815263623	NA	NA
-0.245599448200612	-0.399761630345026	-0.454497849350712	-0.29645790420461	-0.680479063388704	-0.718461319831211	-0.302795072151622	-0.36133832023977	-0.439078674187149	NA	-0.424788386201492	-0.150884926602776	0.312643900544502	0.771909430194859	3.26672644436416	1.63040641879134	-0.44962657756948	-0.302187274565719
NA	NA	NA	NA	NA	NA	NA	NA	NA	NA	NA	NA	NA	NA	3.83838448055793	NA	NA	NA
NA	NA	NA	NA	NA	NA	NA	NA	NA	NA	NA	1.14109139644734	NA	1.10955385900441	3.42728939100193	NA	NA	NA
-0.222503228864457	NA	NA	-0.255035234678454	NA	NA	-0.0671157462051769	NA	NA	NA	NA	-0.101101631872941	1.16070048116644	0.659053334494285	3.47620619990125	0.411628795456642	NA	NA
NA	-0.162498532282091	NA	-0.434938625441803	NA	NA	NA	0.0148631627943016	1.30335728903622	NA	0.0614875162957953	0.369947300373468	NA	NA	3.56084280386081	NA	NA	NA
-0.281540396286774	NA	NA	-0.202133235566297	0.049203221348241	0.14295625500403	0.784942864733737	NA	NA	NA	NA	-0.258066287973677	NA	0.011819700952743	3.81072407685274	-0.343309391466907	NA	NA
-0.153988186098513	NA	NA	-0.189168271052928	NA	NA	-0.119972126465324	NA	NA	NA	NA	NA	NA	0.958112588243331	3.76795726793158	NA	NA	NA
-0.0729594672014439	NA	NA	-0.142694219008765	NA	-0.128115907478203	-0.0862751544461604	NA	NA	NA	NA	-0.0240254412533337	NA	0.17293392386161	3.92983491833468	0.0701281598044247	NA	NA
NA	0.178548438614795	-0.143300837524213	-0.34427158610721	NA	NA	NA	-0.191162447731808	0.152018342679146	0.45559634050083	-0.112243216655064	NA	-0.122149324774691	NA	3.85901218578455	-0.18024107794143	NA	NA
NA	NA	NA	NA	NA	NA	NA	NA	NA	NA	NA	NA	NA	NA	3.91555064527642	NA	NA	NA
0.10696630997854	NA	NA	NA	NA	NA	NA	NA	NA	NA	NA	NA	NA	0.227383061790997	3.94097443712726	NA	NA	NA
NA	NA	NA	-0.158813157545175	NA	NA	NA	NA	NA	NA	NA	NA	NA	-0.01500508902085	3.99560637845467	NA	NA	NA
NA	NA	NA	-0.165731704821597	NA	NA	NA	NA	NA	NA	NA	-0.162267241627984	NA	NA	4.00110021570519	-0.129646361940749	NA	NA
3.93911270986852	NA	NA	-0.189345075625362	-0.236897631389904	0.454369913524266	-0.137937862382447	NA	NA	NA	NA	-0.167303461863824	NA	NA	NA	-0.178256170376486	NA	NA
4.00448414522328	NA	NA	-0.106093057479156	NA	NA	NA	NA	NA	NA	NA	NA	NA	NA	NA	NA	NA	NA
0.835270092467582	NA	NA	-0.00167784763769062	NA	NA	0.21450964003225	NA	NA	NA	NA	2.81006371826115	NA	1.790043790886	0.00230318719737053	0.95022081861497	NA	NA
-0.266341706488788	NA	NA	-0.172718693662527	2.15205665384196	0.610026669079881	1.33295313948431	NA	NA	NA	NA	2.59978528822771	NA	NA	NA	NA	NA	NA
0.577716088203925	NA	NA	NA	NA	NA	1.02297156810869	NA	NA	NA	NA	3.63211621949168	NA	NA	NA	NA	NA	NA
-0.082078649130842	NA	NA	-0.0699288390819178	NA	NA	-0.0844071354239822	NA	NA	NA	NA	3.78116727737107	NA	1.00353778191021	NA	NA	NA	NA
NA	NA	NA	NA	NA	NA	NA	NA	NA	NA	NA	3.72465413151001	NA	NA	NA	NA	NA	NA
NA	NA	NA	NA	0.524252932768854	NA	0.0824655159554457	NA	NA	NA	NA	3.85136726357699	NA	NA	NA	NA	NA	NA
NA	NA	NA	1.68388244869601	NA	NA	NA	NA	NA	NA	NA	3.52617686617118	NA	NA	NA	NA	NA	NA
NA	NA	NA	0.0786029704574799	NA	0.598830319097206	NA	NA	NA	NA	NA	3.79803979230836	NA	NA	NA	NA	NA	0.571516514681585
-0.250453838032369	NA	NA	0.492172529030877	-0.0662332487012204	0.283124576976443	-0.18751838524722	NA	NA	-0.323805393384376	NA	3.88846103515726	-0.26582662552317	-0.319685908791383	-0.308610029498546	NA	NA	NA
0.0210077418821552	NA	NA	-0.095603284379112	NA	NA	NA	NA	NA	NA	NA	3.95313796415226	NA	NA	NA	0.292665770953686	NA	NA
NA	NA	NA	NA	NA	NA	NA	NA	NA	NA	NA	3.9586825772354	NA	NA	NA	NA	NA	NA
NA	NA	NA	NA	NA	NA	NA	NA	NA	NA	NA	3.98302254238873	NA	NA	NA	NA	NA	NA
NA	NA	NA	NA	NA	NA	NA	NA	NA	NA	NA	4.00131353292226	NA	NA	NA	NA	NA	NA
NA	NA	NA	NA	NA	NA	NA	NA	NA	NA	NA	4.00286783506154	NA	NA	NA	NA	NA	NA
NA	NA	NA	NA	NA	NA	NA	NA	NA	NA	NA	4.00091610936624	NA	NA	NA	NA	NA	NA
0.322658043323555	NA	-0.0795178595067782	2.99931305302221	NA	0.343044930411237	-0.233577787656013	0.131800161266945	0.149374797683893	NA	0.424556530625074	1.79754711560224	NA	-0.412351927920603	NA	NA	NA	NA
NA	NA	NA	2.86368625328328	NA	NA	NA	NA	NA	NA	NA	NA	NA	NA	2.25732410947323	0.689867884591967	NA	NA
-0.0186836656295926	NA	NA	3.58754211137398	NA	-0.163737782383361	-0.155189403090945	NA	NA	NA	NA	0.503277817057491	NA	0.0245921993331575	0.183848559694401	0.0844688184240163	NA	0.873885871066529
0.154374075893352	NA	NA	3.39919477607376	-0.19571764258276	0.318216452169103	1.6360964868544	NA	-0.55362175130645	-0.407945100779094	-0.428067468770575	0.0926009746090432	-0.54240683391962	-0.180902385615961	-0.324089542266748	-0.369232472994759	-0.487504358312868	-0.412502275889083
NA	NA	NA	3.296504316046	NA	NA	NA	NA	NA	NA	NA	2.06768352562186	NA	NA	NA	NA	NA	NA
-0.30930463293235	NA	NA	1.72829087269745	NA	NA	NA	NA	NA	3.44727074718912	NA	NA	NA	NA	0.314788398807772	NA	NA	NA
-0.100299113788605	NA	NA	3.95752398820214	NA	NA	NA	NA	NA	NA	NA	NA	NA	NA	0.356095572919692	NA	NA	NA
NA	NA	NA	3.98535921983667	NA	NA	NA	NA	NA	NA	NA	NA	NA	NA	NA	NA	NA	NA
-0.461914043307427	NA	NA	1.61475871273242	NA	0.445293696531693	1.68621351641147	NA	NA	NA	NA	-0.389735870739566	1.73957878481874	NA	NA	NA	1.3944708099596	0.965433087000197
0.269767566750407	NA	NA	0.979514334014502	NA	3.07993716330168	0.305599068901415	NA	NA	NA	NA	-0.00204874827426686	NA	1.2635694169294	-0.228291726291073	0.761712267381377	NA	NA
0.862861190856077	1.2252980522936	NA	0.363116657107195	NA	3.1205326683511	0.0934588107679839	NA	NA	NA	NA	0.0617576424784427	NA	NA	NA	NA	NA	NA
2.80781109423028	NA	NA	NA	NA	2.47060813478518	NA	NA	NA	NA	NA	NA	NA	NA	NA	NA	NA	NA
-0.507868598493909	-0.614543780867562	0.30694782681871	-0.553790609166363	NA	3.0019881868941	-0.56934052459331	1.48748710642894	0.63935422628869	1.27137825140917	-0.284118957772719	-0.238090385931874	-0.581992066666847	-0.412442324291503	-0.553788235969436	-0.566546599284659	-0.545534067085154	-0.633118934608741
-0.201825144210183	-0.103430603294797	NA	-0.407343179414223	1.09347200044115	3.20243231771114	0.287039062654348	NA	NA	-0.370492879651899	NA	1.58633090262422	NA	-0.48476961926269	-0.455785668212664	NA	NA	NA
-0.238663448877104	NA	-0.134460544882344	-0.326145909484144	-0.243400817783292	3.79502203865762	0.648286227924071	-0.285435110612462	NA	-0.176594349575819	-0.2897301760333	0.584906043013012	NA	NA	-0.371965794786838	NA	NA	NA
NA	3.39836122872136	NA	NA	NA	1.84274088840428	NA	NA	NA	NA	NA	NA	NA	NA	NA	NA	NA	NA
NA	NA	NA	NA	NA	3.95186360630078	0.261267399466783	NA	NA	NA	NA	NA	NA	NA	NA	NA	NA	NA
NA	NA	NA	NA	NA	4.00543930648116	NA	NA	NA	NA	NA	NA	NA	NA	NA	NA	NA	NA
-0.261640390270206	NA	NA	-0.306203780799841	2.52444618787518	2.10366333231435	1.42408969498453	NA	NA	NA	NA	-0.293306735138243	NA	0.387759358518117	0.368977459333592	NA	NA	NA
NA	NA	NA	-0.221706534516077	3.35004010137055	0.407424749909133	0.56106944142989	NA	NA	NA	NA	NA	NA	NA	NA	1.47498750496122	NA	NA
NA	NA	NA	-0.0653906504217085	2.97496002040407	NA	0.779906812630273	NA	NA	NA	NA	-0.0763704238096766	NA	NA	2.1779131985284	NA	NA	NA
-0.215470985558568	NA	NA	-0.143680623952047	3.44639943157972	1.03119975582911	0.879745181072601	NA	NA	NA	NA	0.702904462678425	NA	NA	-0.37345697643813	NA	NA	NA
-0.162462269577159	NA	NA	-0.211498194106321	3.82309270986049	0.735100479922727	0.376145802960525	NA	NA	NA	NA	NA	NA	NA	NA	NA	NA	NA
-0.51244756494212	-0.42619815383465	0.39618444131695	-0.526640853187216	NA	NA	-0.515821239592199	2.42228682377735	2.61802119483266	-0.130561324486292	0.664092554711635	-0.51662270131637	NA	0.190847156370298	-0.567374771213563	0.0714563367939441	-0.480277832062929	-0.611493241250531
-0.590581838678516	-0.269253125423455	1.22979864199297	-0.572727248588394	NA	NA	NA	2.04251233841559	2.06899560915882	0.205970095511904	1.58764392483536	-0.604997683706112	-0.582800633604939	NA	NA	NA	0.0297536568774672	-0.41320030652529
NA	-0.1462161750838	0.623055582158198	-0.442351288616632	NA	-0.434132888136651	NA	0.605782422729729	2.55308742605819	0.252986150412086	2.47586856241268	-0.347646787871851	NA	NA	NA	NA	NA	NA
-0.494219048151004	-0.330152955390569	-0.245832144466821	-0.476929450666842	-0.499655127987586	0.11675122084761	-0.425243137832393	0.148595860027878	3.59274572380278	0.125013342280863	1.17956942615749	-0.514113831675763	-0.408525364272791	0.282781679282963	-0.453862870065279	-0.5011796837983	-0.480242175527109	-0.61550146256512
-0.315402864301141	-0.321863099213455	0.155575722640606	-0.553498105373302	-0.283238033299622	-0.529951482488142	-0.534741456649166	1.62877379450644	3.03344025088827	-0.0628583406758111	1.41848676709239	-0.46477343957857	-0.502606743663507	NA	-0.595544812731028	NA	-0.367497352612318	-0.447017716097217
NA	-0.213073655257957	0.876087966539113	NA	NA	NA	NA	1.08414022404558	2.683968276461	-0.0395030074496997	2.07270523599493	NA	NA	NA	NA	NA	NA	NA
NA	0.00596986963275308	1.73791605608519	1.03771367554443	NA	0.0680453290221934	NA	2.20335190887938	0.96109473453442	NA	0.0235960773312971	NA	1.29508187080388	NA	NA	NA	NA	NA
NA	NA	NA	NA	NA	NA	NA	2.86940838023041	NA	2.31787457834181	NA	NA	NA	NA	NA	NA	NA	NA
NA	NA	3.98320177958505	NA	NA	NA	NA	NA	NA	NA	NA	NA	NA	NA	NA	NA	NA	NA
NA	1.93341572276997	1.99191029705695	0.042632263939473	NA	NA	NA	NA	0.291473537896224	NA	1.71258564053743	NA	NA	NA	NA	NA	NA	0.718348054994207
NA	NA	1.1318537344013	NA	NA	NA	NA	0.637171035550065	1.07914188645143	2.26898706437114	2.17731612152754	NA	NA	NA	NA	NA	NA	NA
NA	NA	NA	NA	NA	0.394612549391479	0.931941382409962	NA	NA	NA	NA	NA	NA	NA	NA	NA	NA	3.63038494784201
NA	NA	NA	NA	NA	NA	NA	NA	NA	NA	NA	NA	1.75954998553417	NA	NA	NA	2.02358305037606	2.61439482467672
NA	1.33498025746613	NA	NA	NA	-0.263790200819978	-0.382353336693484	NA	NA	-0.356532276719227	NA	NA	0.238262820229819	NA	NA	NA	0.982252454073217	3.40523703261353
-0.823579068053008	-0.452792341885862	0.262080739752721	-0.544375854176366	-0.641147311823558	-0.712501886719083	-0.62580194392537	0.0133071887764871	0.062855938141962	1.86772616623926	0.601116772395317	0.888964708867721	-0.63444988807344	NA	NA	NA	1.70692689102389	1.92063487207605
-0.287296079283206	NA	NA	-0.22663980536384	NA	NA	-0.122811653028311	NA	NA	NA	NA	NA	NA	1.85275336696277	-0.0816174944507521	0.317836243717249	3.06775794114616	0.920028262225623
NA	0.107515592996638	NA	NA	NA	NA	NA	NA	NA	NA	NA	NA	0.172249590918407	NA	NA	NA	2.13424064807965	3.18767688138134
NA	-0.211888320789477	1.04105124910366	-0.542319588178298	NA	NA	NA	1.16079349721563	0.637228079356187	2.7243871165204	0.206877862264031	NA	0.900735039718726	NA	NA	NA	-0.103824566545448	0.611802523894217
NA	NA	NA	NA	NA	NA	NA	NA	NA	3.96232799937495	NA	NA	NA	NA	NA	NA	NA	NA
NA	-0.198363094281547	-0.107315183469134	NA	NA	NA	NA	NA	NA	3.72941756204223	NA	NA	1.2231898246548	NA	NA	NA	NA	NA
NA	NA	NA	NA	NA	NA	NA	NA	NA	NA	NA	NA	3.88842614653173	NA	NA	NA	NA	NA
NA	2.13168822238771	NA	NA	NA	NA	NA	NA	NA	NA	NA	NA	2.21914014021973	NA	NA	NA	0.74004034752102	1.82932000994941
NA	NA	NA	0.204471713800104	NA	NA	NA	NA	NA	NA	NA	NA	3.97399292738818	NA	NA	NA	NA	NA
NA	3.52335311677369	0.986457927747334	-0.171688129636146	-0.235458214823785	NA	-0.460861153058427	0.8967639221758	-0.0345853567117837	NA	-0.138531531010889	0.175673271322179	NA	NA	NA	NA	NA	NA
-0.460802221758356	3.72128436116339	-0.0802144412891939	-0.473729593351718	NA	NA	-0.425424204552269	-0.264002052104791	-0.337190047196903	NA	-0.308913513560211	-0.478226313190719	NA	-0.0489413307422611	0.272273612407155	-0.04044032316159	0.76187419889775	0.371587710367584
0.560408005669308	NA	NA	0.17728220006933	NA	-0.388792541638768	0.228102885715678	NA	NA	NA	NA	0.2857425926435	NA	2.65744118052434	1.98387393957205	1.03998735827115	NA	NA
0.242101916025748	NA	NA	-0.0355206044893257	NA	-0.337423285063389	0.208875605932913	NA	NA	NA	NA	0.30040602923917	NA	2.74302579281266	2.02948267013783	1.0630730654188	NA	NA
0.857041755073383	NA	NA	0.320202742221292	-0.483035247642978	-0.0308091835446164	0.717099856434826	NA	NA	-0.44668669860322	NA	0.672527767595861	NA	3.045500339094	0.52263179516815	0.832419493830723	NA	NA
0.80662763198845	NA	NA	0.154039860339113	-0.379461409337125	0.707111504162105	0.415907665750904	NA	NA	NA	NA	0.743933386353768	NA	3.12023554675867	0.128149131377691	0.755831537109711	NA	NA
0.928473346379136	NA	NA	0.0193212595203818	NA	0.318724287461929	0.50336920322204	NA	NA	NA	NA	0.463664727244853	NA	3.33537443513895	0.0708198739748659	0.569630127243167	NA	NA
0.490052066852865	NA	NA	0.295861149881277	NA	NA	0.252718635947455	NA	NA	-0.390033526932746	NA	0.205841328962788	NA	3.2386996218853	1.51871999120004	0.241748798912675	NA	NA
-0.32610546190195	-0.525828772479929	-0.383834992337284	-0.0712617421844191	-0.505884877172462	-0.464071909409229	0.237696051077776	-0.300023216884405	-0.315102685032725	-0.477572933787509	-0.424993852018709	-0.0366949886618102	-0.488921345344391	2.99036579759793	-0.212858475668973	2.35731760881406	-0.511117366675052	-0.541106837930918
-0.167919122687373	NA	NA	2.51935749759562	NA	0.437838837155473	-0.0712208100796338	NA	NA	NA	NA	-0.231354521641013	NA	2.80637483806635	NA	NA	NA	NA
0.729890886248337	NA	NA	NA	NA	NA	NA	NA	NA	NA	NA	NA	NA	3.55687650794933	NA	NA	NA	NA
0.632648782244035	NA	NA	0.100057527099951	NA	NA	0.278184852962922	NA	NA	NA	NA	0.306469100901654	NA	3.59512416318229	0.00058470560578076	0.500030839323475	NA	NA
0.118699990899207	NA	NA	0.0650517142194784	NA	-0.315940819896819	0.334413829958201	NA	NA	NA	NA	0.022872090231888	NA	3.71963397482598	-0.103489978095256	0.849612282150144	NA	NA
NA	NA	NA	NA	NA	NA	NA	NA	NA	NA	NA	NA	NA	3.89455737647568	NA	NA	NA	NA
-0.0213651066724931	NA	NA	0.0598897481364917	NA	-0.304745332244459	0.303675734813957	NA	NA	NA	NA	-0.0547506685890688	NA	3.92947213337268	-0.121314073643359	-0.143960569787709	NA	NA
-0.183167903829681	NA	NA	-0.183265039087297	0.345906394443446	-0.318958706364326	0.223345923993541	NA	NA	-0.480504467730514	NA	0.265504647426797	NA	1.54290118712958	-0.14321881037944	3.38742444271147	NA	NA
NA	NA	NA	NA	NA	NA	NA	NA	NA	NA	NA	NA	NA	NA	3.86247779890165	NA	NA	NA
NA	NA	NA	NA	NA	NA	NA	NA	NA	NA	NA	NA	NA	NA	4.00552869567751	NA	NA	NA
3.00165969121646	NA	NA	NA	NA	0.689874307925608	NA	NA	NA	NA	1.96863756369412	NA	NA	NA	NA	NA	NA	NA
3.66747557407467	NA	NA	1.20518093355657	-0.24236186850182	0.0770310536913221	-0.229396133068118	NA	NA	NA	NA	0.276096344999844	NA	NA	-0.359423653251276	-0.302081232582848	NA	NA
3.89872922061283	NA	NA	NA	NA	NA	NA	NA	NA	NA	NA	NA	NA	NA	NA	NA	NA	NA
3.98816708575252	NA	NA	NA	NA	NA	NA	NA	NA	0.121676066997575	NA	-0.120008698453085	NA	NA	NA	NA	NA	NA
0.0229536898882337	NA	NA	-0.161972054875575	1.18593914299693	0.585185503756326	0.446555406659183	NA	NA	NA	NA	3.48186639569864	NA	NA	-0.0990762931099565	-0.136689402949613	NA	NA
-0.0432788698191927	NA	NA	-0.0882798454323655	NA	0.965963942928916	0.610318363832939	NA	NA	0.0365088714765418	NA	3.62937035489049	NA	0.0230992061405172	NA	NA	NA	NA
NA	NA	NA	1.74176491736446	NA	0.408485571784805	0.569947369642267	NA	NA	NA	NA	3.28349251124805	NA	NA	NA	NA	NA	NA
1.21378792122729	NA	NA	NA	NA	1.52932108192814	NA	NA	NA	-0.254262258832187	NA	3.22813441664404	NA	NA	NA	NA	NA	NA
NA	NA	NA	NA	NA	0.80725150934678	NA	NA	NA	NA	NA	3.76812109301895	NA	NA	NA	NA	NA	NA
NA	NA	NA	NA	NA	0.326390717663444	NA	NA	NA	NA	NA	2.66602134708843	2.52586352930347	NA	NA	0.678135919232516	NA	NA
0.317436935745659	NA	NA	-0.155378583275617	0.313821005834536	0.483701778413449	0.666823842319202	NA	NA	-0.128134285676296	NA	3.69026956127971	NA	NA	NA	NA	NA	NA
NA	2.59898692125178	NA	-0.153933844303805	NA	NA	NA	NA	NA	NA	NA	2.35270144022115	NA	NA	NA	1.32176639849145	NA	NA
-0.0470131662163353	NA	NA	NA	0.161772171646721	0.677849674518791	0.287471648634659	NA	NA	NA	NA	3.8065815958832	NA	NA	NA	NA	NA	NA
NA	NA	NA	NA	NA	NA	NA	NA	NA	NA	NA	4.00470326430529	NA	NA	NA	NA	NA	NA
-0.129147208422173	NA	NA	3.07920134479636	0.0321750069574372	0.650912043545745	0.584654837502641	NA	NA	NA	NA	0.807987716965298	NA	-0.333935662173684	1.46023082236672	NA	NA	NA
NA	NA	NA	3.50931843527134	NA	NA	NA	NA	NA	NA	NA	NA	NA	NA	NA	NA	NA	NA
0.186113290912972	NA	NA	3.53925298932172	NA	NA	NA	NA	NA	NA	NA	1.22420547275994	NA	NA	NA	0.306708895739125	NA	NA
0.843556087841396	NA	NA	3.59389780536383	NA	NA	NA	NA	NA	NA	NA	NA	NA	NA	NA	NA	NA	NA
-0.18534828465644	NA	NA	3.64306621595557	NA	NA	NA	NA	NA	-0.150805267393785	NA	1.43511892454957	NA	NA	NA	NA	NA	NA
NA	NA	NA	3.94509010515265	NA	NA	NA	NA	NA	-0.0638192011770115	NA	NA	NA	NA	NA	NA	NA	0.259604126842233
-0.022869046414128	NA	NA	3.99715775846375	NA	NA	NA	NA	NA	NA	NA	-0.136539661521053	NA	NA	NA	NA	NA	NA
-0.125709434367294	NA	NA	4.00236875936596	NA	NA	NA	NA	NA	NA	NA	-0.163542308077187	NA	NA	NA	NA	NA	NA
0.0586151244453892	NA	NA	-0.190641074342061	1.26822248596687	2.01231961363902	2.8101491170148	NA	NA	NA	NA	NA	NA	NA	NA	NA	NA	NA
NA	NA	NA	NA	NA	3.11749770315853	1.60978878175918	NA	NA	NA	NA	NA	NA	NA	1.03052008521662	NA	NA	NA
-0.141317149743896	NA	NA	-0.217402193458156	0.0115541000414536	3.00829421924605	2.22694152595972	NA	NA	0.0300272772706128	NA	0.327668751787534	NA	NA	-0.331264829180649	NA	NA	NA
0.349791164677605	NA	NA	-0.23486701389026	1.88736785598484	3.14694040580763	0.698877011139781	NA	NA	-0.101239190505438	NA	-0.210228422107154	NA	NA	NA	NA	NA	NA
0.974420305135067	NA	-0.257774931430892	0.421608358807244	NA	3.2261206879951	0.0594194674396385	NA	NA	NA	NA	1.48400052142398	NA	-0.438106073653427	-0.350054448669845	-0.0496738495085479	NA	NA
NA	NA	NA	-0.337989427934416	NA	2.33378797001674	NA	NA	NA	-0.344869025235286	NA	-0.35232724228711	0.306577907874257	NA	NA	NA	2.46549664984585	1.48085567871157
NA	NA	NA	0.366229694851572	NA	3.84638334232007	NA	NA	NA	NA	NA	0.514295362305416	NA	NA	NA	NA	NA	NA
NA	NA	NA	NA	NA	3.78312670806457	NA	NA	NA	NA	NA	NA	NA	NA	NA	NA	NA	NA
-0.713085030279363	0.242689474928479	0.88280229368953	-0.568621576501614	2.94155421609801	NA	0.680338701426587	1.1521049048354	NA	0.961289594018504	NA	0.0297601158622909	-0.505412714051921	-0.0893300583554721	-0.436321513072776	NA	NA	NA
-0.0670753612879541	NA	NA	-0.244598807902885	2.94221649592018	1.2406145756158	1.99406555582909	NA	NA	NA	NA	-0.210002917381705	NA	NA	-0.272016281403791	NA	NA	NA
-0.571252945835082	-0.421101183975338	1.30080708777618	0.2417635586709	-0.578214125980415	-0.656001916640544	-0.595641228602554	1.89947799265082	1.93357866790478	-0.142033509061926	1.87680376978485	-0.607047066863664	-0.664807246985327	-0.643963497450605	-0.750583077914221	-0.748575657767203	-0.377971241563192	-0.495238378147456
NA	NA	1.48729981541926	-0.375998407968572	NA	NA	NA	1.54793732643089	1.65903184552947	1.36728655168453	1.71377494302663	NA	NA	NA	NA	NA	NA	-0.500948949671468
-0.463848943819158	NA	0.524344643328169	-0.527972303549735	NA	NA	-0.453613090139041	1.05721388848215	3.12718873204135	-0.498677805798541	1.21686992595232	-0.544238951723327	NA	0.117756930038494	-0.348625734112798	0.654186506722981	-0.526740708825324	-0.50080848901223
NA	NA	1.11009930661461	-0.533640045380185	NA	NA	NA	1.85234636520369	2.51432867042123	0.477708265260052	1.27421029709425	NA	-0.39478055201847	NA	NA	NA	-0.282810216772626	NA
1.29907844716788	NA	NA	NA	NA	NA	NA	0.798479654124408	2.53292797474783	NA	2.13145396879055	NA	NA	NA	NA	NA	NA	NA
NA	NA	NA	NA	NA	NA	NA	0.978268845922033	2.27396918592098	NA	2.81120698141369	NA	NA	NA	NA	NA	NA	NA
-0.353669771648679	NA	0.555075838359628	-0.512323352553674	NA	NA	NA	1.89114719162206	2.62036302743836	0.322375616621002	1.53523077203729	NA	NA	NA	NA	NA	NA	NA
NA	NA	0.501544273824055	NA	NA	NA	NA	0.851366752385464	2.55757141980542	-0.136099126861575	2.52195074674396	NA	NA	NA	NA	NA	NA	NA
NA	NA	0.463384552830168	NA	NA	NA	NA	1.35418729090546	2.70185468032159	NA	1.97475409532347	NA	NA	NA	NA	NA	NA	NA
NA	NA	0.181055659707537	NA	NA	NA	NA	1.09360289724597	2.42435503063689	0.848656120986969	2.01453081457229	NA	NA	NA	NA	NA	-0.0476910805352436	0.620949120491916
NA	NA	0.588785513818837	-0.459481201732545	NA	NA	NA	0.475382844219608	3.04499098551216	0.329534637577622	1.92620285335471	NA	NA	NA	NA	NA	-0.0803403501304134	NA
NA	1.06861160181469	0.598378644014052	-0.574841507827245	NA	NA	NA	0.883804884858615	3.16776789072069	-0.142281995443043	0.859315897878411	NA	-0.586492941986023	NA	NA	NA	-0.181954508509822	-0.0224131900477025
NA	0.758385272673319	0.928522355922391	NA	NA	NA	NA	2.01718862432338	1.65257449227119	0.449470920172542	1.8071981471018	NA	NA	NA	NA	NA	NA	NA
-0.393217446031407	NA	2.45117122865548	-0.46449352458088	NA	-0.146799642389968	NA	2.47828411125853	1.22679403146843	-0.100196064950402	0.238658091328488	-0.371578404371377	NA	NA	NA	NA	-0.341992538611518	NA
-0.515387492676992	NA	0.423830059713229	-0.443747620461872	NA	-0.300219281814798	-0.148192132421832	2.92897591429514	1.89009954376007	0.0319965717884729	1.08103746661284	-0.353514036571944	NA	NA	NA	NA	NA	-0.258081817282508
NA	NA	3.08450849105821	NA	NA	NA	NA	2.01815949465552	0.390847912409605	0.285070428347479	0.428330097060344	NA	NA	NA	NA	NA	NA	NA
NA	NA	3.10177757097304	NA	NA	NA	NA	2.04832613423618	NA	NA	0.74741575025746	NA	NA	NA	NA	NA	NA	NA
0.216470135232923	NA	0.169397839511297	0.283476783239006	NA	-0.15159460447206	-0.30838151194561	-0.322383674042249	0.942460047719285	-0.490108207919042	3.55106137910387	-0.157119775402859	NA	-0.295571535934938	-0.654716900250217	-0.687548875501203	0.112629206128042	0.0934262522687034
NA	NA	1.87134911543714	NA	NA	NA	NA	0.890556153537821	0.780267324868022	-0.280934526114274	2.14777625753893	1.72030406031417	NA	NA	NA	NA	NA	NA
NA	NA	0.476468386276026	-0.538296991820076	NA	NA	NA	0.64337770539506	2.0794142126435	0.0370452057411941	2.65749800025613	NA	NA	NA	NA	NA	0.607710288768569	0.33941239831095
NA	NA	1.63774532960483	NA	NA	NA	NA	0.819506490886285	1.67848534479813	-0.0305532055866582	2.68527758315496	NA	NA	NA	NA	NA	NA	NA
NA	NA	1.32143543865159	NA	NA	NA	NA	1.36444535517242	0.584435032512146	NA	2.96638271507075	NA	NA	NA	NA	NA	NA	0.378195776462791
NA	0.459845355317587	NA	NA	NA	NA	NA	NA	1.25741710477559	NA	1.87031269542005	NA	1.44000988312845	NA	NA	NA	1.16762501526978	1.70080878044755
NA	0.160560223068565	1.28303194326598	NA	NA	NA	NA	1.0910502485457	0.830938402468921	0.403236366619906	0.929553282089685	NA	NA	NA	NA	NA	1.56515295637008	1.81285888530842
-0.545396427240219	NA	0.286722492205506	-0.344413810123177	-0.183964431725717	-0.216027991262976	-0.382252402520945	0.827467072120222	-0.05848058834971	-0.138737701608601	0.118134397195191	-0.352015146931042	NA	NA	NA	NA	2.28517973085639	2.63465944568852
NA	NA	1.7246667214501	NA	NA	NA	NA	NA	NA	NA	NA	NA	1.99650767091789	NA	NA	NA	1.67083482302192	1.73517910303199
NA	NA	NA	NA	NA	NA	NA	NA	NA	NA	NA	NA	NA	NA	NA	NA	2.91661976207671	2.43600369849266
NA	NA	NA	NA	NA	NA	NA	NA	NA	NA	NA	NA	NA	NA	NA	NA	NA	3.64004948720132
-0.431304299882769	-0.131513056286225	-0.197010142069256	-0.412215751983135	-0.467015085531488	-0.38699119831419	-0.442252674857515	-0.403299498234804	-0.494084247164006	-0.072982025725098	-0.33753809082277	0.303184113009187	-0.365327495733738	NA	-0.446886009314275	-0.43201725143908	2.12614106960835	3.16763072727433
NA	NA	NA	NA	NA	NA	NA	NA	NA	NA	NA	NA	NA	NA	NA	NA	NA	3.71217107450847
NA	NA	NA	NA	NA	NA	NA	NA	NA	NA	NA	NA	NA	NA	NA	NA	NA	3.56186386348256
NA	NA	NA	NA	NA	NA	NA	NA	NA	NA	NA	NA	NA	NA	NA	NA	1.12999050943971	3.67611130819043
NA	NA	NA	NA	NA	NA	NA	NA	NA	NA	NA	NA	NA	NA	NA	NA	1.74025780251723	3.49960241112705
NA	NA	NA	NA	NA	NA	NA	NA	NA	NA	NA	NA	NA	NA	NA	NA	NA	3.74371470344194
NA	1.30925803415429	0.166901978010431	-0.461007696774614	NA	NA	NA	0.155899203199093	-0.116562344515824	-0.484533192705915	-0.290684656292008	NA	2.51961385072264	NA	NA	NA	1.89683054451939	0.905358513290278
NA	NA	NA	NA	NA	0.324026979394522	0.47268683829701	NA	NA	NA	NA	NA	NA	NA	NA	NA	2.82142496874939	2.42507990269169
-0.498554569205603	1.93837524413902	0.132378831848489	-0.520302962200489	NA	NA	-0.51250561400318	-0.293417318362456	-0.265708697232309	-0.550558486949344	-0.417078624333915	-0.52547816513315	-0.0892995805361448	-0.492942074410443	NA	NA	1.70830978972593	2.65940252456063
NA	NA	NA	NA	NA	NA	NA	NA	NA	NA	0.557382525467296	NA	NA	NA	NA	NA	2.04491047590533	3.13726239439634
NA	NA	NA	NA	NA	NA	NA	NA	NA	NA	NA	NA	NA	NA	NA	NA	3.71142773136834	1.15138822626553
NA	NA	NA	NA	NA	NA	NA	NA	NA	NA	NA	NA	NA	NA	NA	NA	3.37488960076746	1.90170434817642
NA	1.23260492442731	NA	NA	NA	NA	NA	NA	NA	NA	NA	NA	0.432257904726398	NA	NA	NA	1.56031770335448	3.14891548449397
NA	NA	NA	NA	NA	NA	NA	NA	NA	NA	NA	NA	NA	NA	NA	NA	3.93734704336605	0.508972058456548
NA	0.866742508795847	NA	NA	NA	NA	NA	NA	NA	NA	NA	NA	NA	NA	NA	NA	2.87931593136174	2.3404194669894
NA	NA	NA	NA	NA	NA	NA	1.46598730485308	1.04222921293109	2.44934181509829	1.53903933026132	NA	NA	NA	NA	NA	NA	NA
-0.478176776759051	-0.401036789883293	0.988372469228985	-0.483720453342936	NA	NA	NA	0.448945701173801	1.13920805981751	3.26367368070791	0.725005769636774	-0.476711044496723	NA	NA	NA	NA	-0.419285527513104	NA
NA	0.0782586023524062	0.325025829185041	NA	NA	NA	NA	0.383073116477647	0.743479392198292	3.27945603161873	1.05307390898925	NA	NA	NA	NA	NA	0.281649760085663	0.298566836324468
NA	NA	NA	NA	NA	NA	NA	NA	NA	3.87277025342089	NA	NA	NA	NA	NA	NA	NA	NA
-0.208399057108183	NA	-0.203284898926822	0.155889607754329	NA	-0.341785766974256	NA	-0.0806277833675327	0.113415335243943	3.93963673240597	-0.0987015203084148	NA	NA	NA	NA	NA	-0.0300237356363422	-0.20889546912852
NA	NA	NA	NA	NA	NA	NA	NA	NA	4.00664526334383	NA	NA	NA	NA	NA	NA	NA	NA
NA	NA	NA	NA	NA	NA	NA	NA	NA	4.00690282347055	NA	NA	NA	NA	NA	NA	NA	NA
NA	NA	NA	NA	NA	NA	NA	NA	NA	4.0069212173707	NA	NA	NA	NA	NA	NA	NA	NA
-0.202519478028665	NA	NA	1.1778819111942	NA	0.310578646430106	-0.111678269643919	NA	NA	NA	NA	-0.120289630551262	3.58475401556525	0.358322116508502	-0.193541678225014	-0.213666830712528	NA	NA
NA	2.13877876583105	0.214338788181407	-0.0994742876569858	NA	NA	NA	0.152543419244066	0.216940914197882	1.36251718069479	-0.101020269660575	NA	2.46351731769185	NA	NA	NA	NA	NA
NA	1.2124609893102	NA	NA	NA	NA	NA	0.470586286995228	1.27717381190108	NA	0.24588577878081	NA	3.13237570585645	NA	NA	NA	NA	NA
NA	NA	-0.0362099478411328	NA	NA	NA	NA	0.00246722740168875	-0.00479485594097274	0.0534336698681733	NA	NA	3.96503913954382	NA	NA	NA	NA	NA
NA	3.6701478158907	NA	1.05913138262524	NA	-0.016111440218104	NA	NA	NA	NA	NA	NA	0.440734866535378	NA	NA	NA	NA	NA
NA	3.79036085394076	NA	NA	NA	NA	NA	NA	NA	NA	NA	NA	NA	NA	NA	NA	NA	0.337166938614791
NA	3.9617147693982	NA	NA	NA	NA	NA	NA	NA	NA	NA	NA	NA	NA	NA	NA	NA	0.33341141906603
-0.102264001524798	NA	NA	2.78016360844989	0.750864294078136	1.07137084939973	-0.0705365119371621	0.987803666408245	-0.459004937904361	-0.234207921375216	-0.401732638369902	1.40428630806477	NA	NA	-0.641113478713826	NA	NA	-0.683084482783863
-0.147229287813997	NA	NA	2.57972565199253	NA	0.00742840762390943	NA	NA	NA	NA	NA	2.85888554250205	NA	NA	NA	NA	NA	NA
NA	NA	NA	3.75726977403324	NA	NA	NA	NA	NA	NA	NA	NA	NA	NA	NA	NA	NA	NA
0.0394676350360504	NA	NA	3.98941018993119	NA	NA	NA	NA	NA	NA	NA	-0.154802936903128	NA	NA	NA	NA	NA	-0.0992133372151086
0.29023931707402	NA	NA	0.00567430970189943	NA	1.75698362478586	3.24639576686748	NA	NA	NA	NA	0.11699798353863	NA	NA	0.300353706618366	NA	NA	NA
NA	NA	NA	NA	NA	NA	NA	0.733863864513946	3.40902464071278	-0.415819787022073	1.45605053477242	NA	NA	NA	NA	NA	0.301357400306976	-0.0919067013202657
NA	NA	NA	NA	NA	NA	NA	0.863707188864637	3.43593217441153	0.253650257227168	1.33291194857199	NA	NA	NA	NA	NA	NA	-0.349504699094016
NA	NA	NA	NA	NA	NA	NA	0.836380757907	3.61068453848349	-0.174168148682916	1.0657103509471	NA	NA	NA	NA	NA	NA	NA
NA	NA	NA	NA	NA	NA	NA	NA	3.79345943702456	NA	NA	NA	NA	NA	NA	NA	NA	NA
NA	NA	NA	NA	NA	NA	NA	NA	NA	NA	NA	NA	NA	NA	NA	NA	2.76844322479247	2.7281522100229
